# Biomaterial based implants caused remote liver fatty deposition through activated blood-derived Kupffer cells

**DOI:** 10.1101/2023.04.12.536663

**Authors:** Zhi Peng, Chang Xie, Shucheng Jin, Jiajie Hu, Xudong Yao, Jinchun Ye, Xianzhu Zhang, Jia Xuan Lim, Bingbing Wu, Haoyu Wu, Renjie Liang, Ya Wen, Jiahui Huang, Xiaohui Zou, Hongwei Ouyang

## Abstract

Understanding the foreign-body response (FBR) of biomaterials is a prerequisite for the prediction of its clinical application, and the present assessments mainly rely on in vitro cell culture and in situ histopathology. However, remote organs responses after biomaterials implantation is unclear. Here, by leveraging body-wide-transcriptomics data, we performed in-depth systems analysis of biomaterials - remote organs crosstalk after abdominal implantation of polypropylene and silk fibroin using a rodent model, demonstrating local implantation caused remote organs responses dominated by acute-phase responses, immune system responses and lipid metabolism disorders. Of note, liver function was specially disturbed, defined as hepatic lipid deposition. Combining flow cytometry analyses and liver monocyte recruitment inhibition experiments, we proved that blood derived monocyte-derived Kupffer cells in the liver underlying the mechanism of abnormal lipid deposition induced by local biomaterials implantation. Moreover, from the perspective of temporality, the remote organs responses and liver lipid deposition of silk fibroin group faded away with biomaterial degradation and restored to normal at end, which highlighted its superiority of degradability. These findings were further indirectly evidenced by human blood biochemical examination from 141 clinical cases of hernia repair using silk fibroin mesh and polypropylene mesh. In conclusion, this study provided knowledge of biomaterials-body interactions. It is of great important for future development of biomaterial devices for clinical application.

**One Sentence Summary:** Abdominal local biomaterials implantation induces remote organ fatty deposition through activated blood-derived Kupffer cells.
