## Supplementary material for "Biomaterial based implants caused remote liver fatty deposition through activated blood-derived Kupffer cells": Data3_pp_top50.xlsx

### Sheet: Sheet1
FC	Organ
9.62955	Blood
9.59453	Blood
9.49261	Blood
9.45278	Blood
9.02306	Blood
8.74162	Blood
8.69401	Blood
8.66579	Blood
8.65604	Blood
8.49248	Blood
8.47479	Blood
8.41009	Blood
8.4062	Blood
8.31478	Blood
8.26832	Blood
8.25594	Blood
8.23929	Blood
8.22952	Blood
8.21652	Blood
8.20342	Blood
8.19969	Blood
8.17306	Blood
8.16534	Blood
8.0715	Blood
8.055	Blood
8.05199	Blood
8.05057	Blood
8.0257	Blood
7.98645	Blood
7.91517	Blood
7.80503	Blood
7.80245	Blood
7.79326	Blood
7.79087	Blood
7.73072	Blood
7.70117	Blood
7.68926	Blood
7.67602	Blood
7.67229	Blood
7.64088	Blood
7.6286	Blood
7.59585	Blood
7.55951	Blood
7.5545	Blood
7.51359	Blood
7.50965	Blood
7.49821	Blood
7.38031	Blood
7.32718	Blood
7.3234	Blood
11.0235	Blood
11.0017	Blood
10.8118	Blood
10.6015	Blood
10.5825	Blood
10.5054	Blood
10.4834	Blood
10.4782	Blood
10.358	Blood
10.3171	Blood
10.3158	Blood
10.3074	Blood
10.2835	Blood
10.2748	Blood
10.2543	Blood
10.1287	Blood
9.85162	Blood
9.76663	Blood
9.7144	Blood
9.63487	Blood
9.61929	Blood
9.61793	Blood
9.61579	Blood
9.6051	Blood
9.5736	Blood
9.55237	Blood
9.52635	Blood
9.52248	Blood
9.47042	Blood
9.46891	Blood
9.41934	Blood
9.39485	Blood
9.38867	Blood
9.35746	Blood
9.33368	Blood
9.31152	Blood
9.27613	Blood
9.23385	Blood
9.20282	Blood
9.19248	Blood
9.18815	Blood
9.10769	Blood
9.02523	Blood
8.91675	Blood
8.91264	Blood
8.90888	Blood
8.88844	Blood
8.87963	Blood
8.85692	Blood
8.82186	Blood
11.2465	Blood
10.3789	Blood
10.3482	Blood
10.2466	Blood
10.1245	Blood
9.83846	Blood
9.78443	Blood
9.5858	Blood
9.4416	Blood
9.35493	Blood
9.27804	Blood
9.23906	Blood
9.17584	Blood
8.94666	Blood
8.85524	Blood
8.75319	Blood
8.68739	Blood
8.58498	Blood
8.5207	Blood
8.50489	Blood
8.48873	Blood
8.47995	Blood
8.47091	Blood
8.45393	Blood
8.43033	Blood
8.36313	Blood
8.30918	Blood
8.06413	Blood
8.05796	Blood
8.0427	Blood
7.96828	Blood
7.95402	Blood
7.9184	Blood
7.91302	Blood
7.86608	Blood
7.86001	Blood
7.85668	Blood
7.85594	Blood
7.81716	Blood
7.8095	Blood
7.71113	Blood
7.70109	Blood
7.65277	Blood
7.6388	Blood
7.62987	Blood
7.592	Blood
7.53047	Blood
7.46662	Blood
7.44126	Blood
7.36441	Blood
11.9686	Brain
11.7334	Brain
11.7119	Brain
11.5336	Brain
11.4611	Brain
11.3382	Brain
11.2678	Brain
11.2569	Brain
11.2271	Brain
11.1943	Brain
11.0478	Brain
11.0465	Brain
11.0343	Brain
10.982	Brain
10.9482	Brain
10.9234	Brain
10.8535	Brain
10.8181	Brain
10.5864	Brain
10.5838	Brain
10.5317	Brain
10.5214	Brain
10.5051	Brain
10.3883	Brain
10.3756	Brain
10.3384	Brain
10.3098	Brain
10.307	Brain
10.2829	Brain
10.2782	Brain
10.21	Brain
10.1777	Brain
10.1541	Brain
10.1373	Brain
10.0989	Brain
10.0867	Brain
9.97877	Brain
9.96467	Brain
9.92583	Brain
9.89964	Brain
9.85145	Brain
9.83872	Brain
9.78425	Brain
9.71486	Brain
9.70384	Brain
9.60675	Brain
9.59829	Brain
9.53391	Brain
9.44296	Brain
9.41557	Brain
10.2996	Brain
10.2903	Brain
10.1578	Brain
10.0581	Brain
9.86243	Brain
9.81413	Brain
9.7764	Brain
9.7092	Brain
9.60249	Brain
9.52507	Brain
9.4891	Brain
9.28724	Brain
9.12761	Brain
9.09513	Brain
9.02108	Brain
9.00657	Brain
8.97542	Brain
8.92086	Brain
8.91669	Brain
8.87509	Brain
8.79366	Brain
8.78979	Brain
8.75019	Brain
8.74554	Brain
8.73286	Brain
8.7123	Brain
8.70537	Brain
8.63227	Brain
8.63165	Brain
8.571	Brain
8.56605	Brain
8.50971	Brain
8.4778	Brain
8.42497	Brain
8.41892	Brain
8.41091	Brain
8.36559	Brain
8.35929	Brain
8.34117	Brain
8.33689	Brain
8.30171	Brain
8.28584	Brain
8.24885	Brain
8.19529	Brain
8.1691	Brain
8.14552	Brain
8.1304	Brain
8.06838	Brain
8.03902	Brain
8.0344	Brain
12.0368	Brain
10.6743	Brain
10.5752	Brain
10.2385	Brain
10.2322	Brain
10.2257	Brain
10.0421	Brain
9.94209	Brain
9.88407	Brain
9.52615	Brain
8.90719	Brain
8.81808	Brain
8.81189	Brain
8.73923	Brain
8.72099	Brain
8.66722	Brain
8.65707	Brain
8.62674	Brain
8.38906	Brain
8.36361	Brain
8.34272	Brain
8.18614	Brain
8.1015	Brain
8.07666	Brain
8.06948	Brain
8.06363	Brain
8.01448	Brain
7.89794	Brain
7.84377	Brain
7.84262	Brain
7.83532	Brain
7.83072	Brain
7.79424	Brain
7.78454	Brain
7.73496	Brain
7.71716	Brain
7.66213	Brain
7.64722	Brain
7.64615	Brain
7.6288	Brain
7.59811	Brain
7.53733	Brain
7.53414	Brain
7.53342	Brain
7.52855	Brain
7.52779	Brain
7.52555	Brain
7.47278	Brain
7.46321	Brain
7.4046	Brain
12.6363	Heart
11.8021	Heart
11.4188	Heart
11.4068	Heart
11.3957	Heart
11.3028	Heart
11.2868	Heart
11.1906	Heart
11.1003	Heart
11.0511	Heart
10.8843	Heart
10.7707	Heart
10.6114	Heart
10.5593	Heart
10.4979	Heart
10.4942	Heart
10.4333	Heart
10.3082	Heart
10.0507	Heart
10.0471	Heart
9.98618	Heart
9.97508	Heart
9.87927	Heart
9.82462	Heart
9.78	Heart
9.70558	Heart
9.58391	Heart
9.36098	Heart
9.34731	Heart
9.31245	Heart
9.30147	Heart
9.19272	Heart
9.13276	Heart
9.06676	Heart
9.06096	Heart
9.03837	Heart
9.00573	Heart
8.99698	Heart
8.96073	Heart
8.9474	Heart
8.88719	Heart
8.8823	Heart
8.86576	Heart
8.80765	Heart
8.78042	Heart
8.7318	Heart
8.71628	Heart
8.69053	Heart
8.671	Heart
8.66502	Heart
10.0858	Heart
10.0285	Heart
9.69058	Heart
9.67893	Heart
9.60565	Heart
9.58417	Heart
9.54862	Heart
9.42884	Heart
9.35387	Heart
9.29915	Heart
9.24474	Heart
9.20197	Heart
8.92843	Heart
8.90851	Heart
8.88796	Heart
8.88459	Heart
8.82362	Heart
8.81942	Heart
8.79878	Heart
8.79198	Heart
8.72551	Heart
8.70856	Heart
8.68043	Heart
8.67355	Heart
8.65584	Heart
8.59339	Heart
8.56993	Heart
8.56774	Heart
8.56478	Heart
8.53154	Heart
8.51885	Heart
8.47977	Heart
8.4223	Heart
8.37159	Heart
8.36215	Heart
8.35681	Heart
8.23671	Heart
8.16507	Heart
8.13927	Heart
8.07952	Heart
8.01232	Heart
7.98425	Heart
7.9543	Heart
7.94651	Heart
7.93453	Heart
7.93209	Heart
7.89293	Heart
7.8321	Heart
7.81171	Heart
7.80539	Heart
10.9172	Heart
10.2272	Heart
9.85375	Heart
9.73093	Heart
9.67754	Heart
9.61917	Heart
9.56355	Heart
9.51175	Heart
9.21862	Heart
9.1982	Heart
9.17751	Heart
9.17666	Heart
9.05052	Heart
8.98859	Heart
8.94587	Heart
8.88226	Heart
8.82666	Heart
8.81289	Heart
8.80197	Heart
8.79579	Heart
8.7878	Heart
8.78361	Heart
8.73779	Heart
8.72879	Heart
8.72824	Heart
8.67642	Heart
8.61014	Heart
8.60942	Heart
8.55352	Heart
8.53154	Heart
8.34541	Heart
8.34471	Heart
8.32557	Heart
8.29814	Heart
8.27841	Heart
8.25938	Heart
8.21945	Heart
8.16104	Heart
8.14363	Heart
8.11753	Heart
8.08924	Heart
8.08471	Heart
8.07169	Heart
8.04582	Heart
7.99538	Heart
7.97089	Heart
7.90545	Heart
7.88307	Heart
7.88265	Heart
7.88168	Heart
11.8421	Kidney
9.85345	Kidney
9.69695	Kidney
9.62991	Kidney
9.62018	Kidney
9.46676	Kidney
9.29626	Kidney
9.17786	Kidney
9.16845	Kidney
9.08755	Kidney
9.06541	Kidney
9.01079	Kidney
9.00614	Kidney
8.9082	Kidney
8.83945	Kidney
8.81475	Kidney
8.7275	Kidney
8.70202	Kidney
8.69713	Kidney
8.67362	Kidney
8.62004	Kidney
8.60107	Kidney
8.59387	Kidney
8.58206	Kidney
8.58143	Kidney
8.49675	Kidney
8.46926	Kidney
8.46571	Kidney
8.46253	Kidney
8.4618	Kidney
8.46144	Kidney
8.43242	Kidney
8.421	Kidney
8.38424	Kidney
8.36202	Kidney
8.31974	Kidney
8.29439	Kidney
8.24197	Kidney
8.23294	Kidney
8.21615	Kidney
8.19326	Kidney
8.18407	Kidney
8.18396	Kidney
8.18211	Kidney
8.15725	Kidney
8.13559	Kidney
8.10529	Kidney
8.10356	Kidney
8.07395	Kidney
8.07395	Kidney
11.7333	Kidney
11.4707	Kidney
11.2463	Kidney
11.0932	Kidney
10.7451	Kidney
10.5598	Kidney
10.1178	Kidney
9.36943	Kidney
9.20401	Kidney
9.13696	Kidney
9.06424	Kidney
9.04341	Kidney
9.01056	Kidney
9.00593	Kidney
8.99515	Kidney
8.89693	Kidney
8.87436	Kidney
8.85664	Kidney
8.84553	Kidney
8.79941	Kidney
8.78599	Kidney
8.78434	Kidney
8.76095	Kidney
8.73359	Kidney
8.7245	Kidney
8.69455	Kidney
8.65373	Kidney
8.61187	Kidney
8.60907	Kidney
8.59611	Kidney
8.58969	Kidney
8.57272	Kidney
8.56742	Kidney
8.55956	Kidney
8.55402	Kidney
8.55369	Kidney
8.52289	Kidney
8.51304	Kidney
8.50509	Kidney
8.4474	Kidney
8.32644	Kidney
8.32153	Kidney
8.31409	Kidney
8.28319	Kidney
8.28039	Kidney
8.27606	Kidney
8.26131	Kidney
8.25026	Kidney
8.24301	Kidney
8.23913	Kidney
11.2807	Kidney
10.5735	Kidney
9.92398	Kidney
9.6164	Kidney
9.58463	Kidney
9.49481	Kidney
9.47039	Kidney
9.39819	Kidney
9.34938	Kidney
9.25209	Kidney
9.23677	Kidney
9.18773	Kidney
9.01171	Kidney
8.96706	Kidney
8.71605	Kidney
8.68321	Kidney
8.68276	Kidney
8.63883	Kidney
8.57321	Kidney
8.5559	Kidney
8.32568	Kidney
8.31148	Kidney
8.29343	Kidney
8.27645	Kidney
8.25519	Kidney
8.16891	Kidney
8.11843	Kidney
8.05948	Kidney
8.00659	Kidney
7.96593	Kidney
7.84713	Kidney
7.82397	Kidney
7.81778	Kidney
7.80967	Kidney
7.80675	Kidney
7.78988	Kidney
7.78423	Kidney
7.77034	Kidney
7.74616	Kidney
7.71368	Kidney
7.69845	Kidney
7.69633	Kidney
7.67684	Kidney
7.65849	Kidney
7.58795	Kidney
7.5524	Kidney
7.53541	Kidney
7.49365	Kidney
7.46675	Kidney
7.39798	Kidney
13.1345	Liver
12.6402	Liver
12.444	Liver
12.3951	Liver
12.3866	Liver
12.2604	Liver
12.0425	Liver
12.0255	Liver
11.8079	Liver
11.6688	Liver
11.6253	Liver
11.6084	Liver
11.5994	Liver
11.5423	Liver
11.4378	Liver
11.4087	Liver
11.3989	Liver
11.3875	Liver
11.3756	Liver
11.0694	Liver
11.0491	Liver
10.9974	Liver
10.7971	Liver
10.7966	Liver
10.7891	Liver
10.6919	Liver
10.5991	Liver
10.598	Liver
10.5686	Liver
10.5433	Liver
10.5365	Liver
10.5125	Liver
10.4981	Liver
10.4277	Liver
10.4156	Liver
10.3165	Liver
10.3164	Liver
10.3139	Liver
10.3043	Liver
10.187	Liver
10.1772	Liver
10.1374	Liver
10.1216	Liver
10.0888	Liver
10.0713	Liver
9.97409	Liver
9.88263	Liver
9.87618	Liver
9.87254	Liver
9.86413	Liver
12.2888	Liver
12.1353	Liver
11.9574	Liver
11.3396	Liver
10.6756	Liver
10.674	Liver
10.6069	Liver
10.5545	Liver
10.3305	Liver
10.1887	Liver
10.0452	Liver
10.0208	Liver
9.97846	Liver
9.85138	Liver
9.81912	Liver
9.71245	Liver
9.68773	Liver
9.57773	Liver
9.5688	Liver
9.53414	Liver
9.48993	Liver
9.48647	Liver
9.44633	Liver
9.42263	Liver
9.34165	Liver
9.31925	Liver
9.27291	Liver
9.22376	Liver
9.1986	Liver
9.18878	Liver
9.15971	Liver
9.14077	Liver
9.07628	Liver
9.07116	Liver
9.04876	Liver
9.03423	Liver
9.01849	Liver
9.014	Liver
9.01325	Liver
8.98944	Liver
8.97563	Liver
8.94888	Liver
8.93207	Liver
8.87841	Liver
8.86377	Liver
8.85028	Liver
8.81231	Liver
8.77734	Liver
8.75599	Liver
8.71225	Liver
10.356	Liver
9.41827	Liver
8.88857	Liver
8.68064	Liver
8.63454	Liver
8.57298	Liver
8.55237	Liver
8.42063	Liver
8.39369	Liver
8.34097	Liver
8.26165	Liver
8.20968	Liver
8.20942	Liver
8.16133	Liver
8.04141	Liver
7.95017	Liver
7.82183	Liver
7.7706	Liver
7.72852	Liver
7.72451	Liver
7.68735	Liver
7.66972	Liver
7.6342	Liver
7.62999	Liver
7.6171	Liver
7.61246	Liver
7.47046	Liver
7.43162	Liver
7.40647	Liver
7.39012	Liver
7.38325	Liver
7.37569	Liver
7.29393	Liver
7.26505	Liver
7.26324	Liver
7.2508	Liver
7.21143	Liver
7.1741	Liver
7.17287	Liver
7.13376	Liver
7.12695	Liver
7.11414	Liver
7.05502	Liver
6.97434	Liver
6.95126	Liver
6.94587	Liver
6.90138	Liver
6.89958	Liver
6.8941	Liver
6.86763	Liver
12.3315	Lung
12.1936	Lung
11.9304	Lung
11.851	Lung
11.7891	Lung
11.6545	Lung
11.4497	Lung
11.1524	Lung
11.1189	Lung
11.0017	Lung
10.949	Lung
10.83	Lung
10.7622	Lung
10.6974	Lung
10.694	Lung
10.6723	Lung
10.4715	Lung
10.3056	Lung
10.1082	Lung
10.0788	Lung
10.0144	Lung
9.98985	Lung
9.95213	Lung
9.94017	Lung
9.89254	Lung
9.85453	Lung
9.8487	Lung
9.80455	Lung
9.79248	Lung
9.73173	Lung
9.65484	Lung
9.64854	Lung
9.64102	Lung
9.64065	Lung
9.62931	Lung
9.62816	Lung
9.61558	Lung
9.58779	Lung
9.56009	Lung
9.45048	Lung
9.42477	Lung
9.39595	Lung
9.37806	Lung
9.31319	Lung
9.25118	Lung
9.24765	Lung
9.23607	Lung
9.22844	Lung
9.19657	Lung
9.16001	Lung
11.937	Lung
10.1777	Lung
10.1476	Lung
10.111	Lung
9.84071	Lung
9.53232	Lung
9.30098	Lung
9.14663	Lung
8.8311	Lung
8.70554	Lung
8.50507	Lung
8.34763	Lung
8.14595	Lung
8.11839	Lung
8.07605	Lung
8.06385	Lung
8.02262	Lung
7.99644	Lung
7.91493	Lung
7.85607	Lung
7.63599	Lung
7.55307	Lung
7.50496	Lung
7.48014	Lung
7.45269	Lung
7.39593	Lung
7.38175	Lung
7.35726	Lung
7.28647	Lung
7.24471	Lung
7.21762	Lung
7.15934	Lung
7.00654	Lung
6.93187	Lung
6.89411	Lung
6.84281	Lung
6.82276	Lung
6.81002	Lung
6.80264	Lung
6.77714	Lung
6.7675	Lung
6.76604	Lung
6.74532	Lung
6.70688	Lung
6.62218	Lung
6.55943	Lung
6.49263	Lung
6.48718	Lung
6.48636	Lung
6.39677	Lung
12.1949	Lung
11.7598	Lung
11.4564	Lung
11.2613	Lung
11.0107	Lung
10.927	Lung
10.2464	Lung
10.1284	Lung
9.80212	Lung
9.76262	Lung
9.58874	Lung
9.44127	Lung
9.39941	Lung
9.38404	Lung
9.25553	Lung
9.23403	Lung
9.2131	Lung
9.17443	Lung
9.14546	Lung
9.12707	Lung
9.12334	Lung
9.08765	Lung
9.04217	Lung
9.03604	Lung
9.02505	Lung
9.00869	Lung
8.97491	Lung
8.94146	Lung
8.91389	Lung
8.86307	Lung
8.85867	Lung
8.83118	Lung
8.81571	Lung
8.78798	Lung
8.77893	Lung
8.77514	Lung
8.7322	Lung
8.7228	Lung
8.72231	Lung
8.71064	Lung
8.70246	Lung
8.65132	Lung
8.64926	Lung
8.60749	Lung
8.56448	Lung
8.5529	Lung
8.52305	Lung
8.52218	Lung
8.5126	Lung
8.5112	Lung
12.9101	Spleen
12.3649	Spleen
11.7926	Spleen
11.7216	Spleen
11.5653	Spleen
11.5246	Spleen
11.205	Spleen
11.172	Spleen
10.9636	Spleen
10.8388	Spleen
10.8139	Spleen
10.8	Spleen
10.7499	Spleen
10.7422	Spleen
10.6212	Spleen
10.5233	Spleen
10.4679	Spleen
10.414	Spleen
10.4019	Spleen
10.35	Spleen
10.3298	Spleen
10.2856	Spleen
10.268	Spleen
10.2571	Spleen
10.2008	Spleen
10.1871	Spleen
10.1867	Spleen
10.1021	Spleen
10.0846	Spleen
10.0533	Spleen
10.0493	Spleen
10.0392	Spleen
10.0044	Spleen
9.97416	Spleen
9.90892	Spleen
9.88421	Spleen
9.79476	Spleen
9.73393	Spleen
9.69414	Spleen
9.68089	Spleen
9.6799	Spleen
9.66928	Spleen
9.62381	Spleen
9.5253	Spleen
9.5204	Spleen
9.50828	Spleen
9.50487	Spleen
9.44927	Spleen
9.4287	Spleen
9.40146	Spleen
14.6564	Spleen
14.3675	Spleen
13.6523	Spleen
12.9895	Spleen
11.9527	Spleen
11.4525	Spleen
11.377	Spleen
11.1196	Spleen
11.0005	Spleen
10.9352	Spleen
10.8397	Spleen
10.6339	Spleen
10.1364	Spleen
10.1144	Spleen
9.9806	Spleen
9.84337	Spleen
9.60993	Spleen
9.53754	Spleen
9.45457	Spleen
9.40108	Spleen
9.37143	Spleen
9.35531	Spleen
9.34873	Spleen
9.30822	Spleen
9.30364	Spleen
9.20411	Spleen
9.10837	Spleen
8.97539	Spleen
8.97248	Spleen
8.94916	Spleen
8.91114	Spleen
8.89732	Spleen
8.89308	Spleen
8.88704	Spleen
8.88461	Spleen
8.88027	Spleen
8.86933	Spleen
8.8573	Spleen
8.80078	Spleen
8.79533	Spleen
8.78662	Spleen
8.7698	Spleen
8.76907	Spleen
8.73236	Spleen
8.71959	Spleen
8.67541	Spleen
8.66926	Spleen
8.65228	Spleen
8.64723	Spleen
8.61341	Spleen
10.6464	Spleen
10.3604	Spleen
10.3552	Spleen
10.1397	Spleen
10.1188	Spleen
9.99369	Spleen
9.72643	Spleen
9.65743	Spleen
9.61899	Spleen
9.59412	Spleen
9.59386	Spleen
9.53627	Spleen
9.48742	Spleen
9.43084	Spleen
9.37613	Spleen
9.30312	Spleen
9.28229	Spleen
9.24013	Spleen
9.08118	Spleen
8.98717	Spleen
8.76406	Spleen
8.7098	Spleen
8.60683	Spleen
8.56747	Spleen
8.51255	Spleen
8.46633	Spleen
8.37523	Spleen
8.36205	Spleen
8.2711	Spleen
8.26284	Spleen
8.24924	Spleen
8.22128	Spleen
8.21186	Spleen
8.20057	Spleen
8.10895	Spleen
8.07458	Spleen
8.07413	Spleen
8.07259	Spleen
8.07213	Spleen
8.05986	Spleen
8.0234	Spleen
8.00557	Spleen
7.99104	Spleen
7.97769	Spleen
7.97566	Spleen
7.94461	Spleen
7.9294	Spleen
7.91639	Spleen
7.82059	Spleen
7.79542	Spleen
