## Supplementary material for "Biomaterial based implants caused remote liver fatty deposition through activated blood-derived Kupffer cells": Data4_sf_top50.xlsx

### Sheet: Sheet1
FC	Organ
9.77184	Blood
9.71453	Blood
9.57584	Blood
9.57115	Blood
9.50277	Blood
9.21996	Blood
8.94688	Blood
8.94427	Blood
8.86893	Blood
8.71503	Blood
8.67033	Blood
8.5379	Blood
8.41227	Blood
8.41184	Blood
8.37769	Blood
8.36863	Blood
8.26253	Blood
8.17609	Blood
8.16709	Blood
8.10748	Blood
8.07296	Blood
7.96222	Blood
7.91157	Blood
7.91025	Blood
7.89338	Blood
7.84905	Blood
7.76877	Blood
7.68966	Blood
7.67426	Blood
7.65453	Blood
7.5249	Blood
7.50501	Blood
7.47703	Blood
7.39521	Blood
7.39134	Blood
7.37053	Blood
7.35827	Blood
7.31384	Blood
7.28844	Blood
7.24694	Blood
7.19377	Blood
7.1886	Blood
7.17284	Blood
7.16522	Blood
7.10636	Blood
7.08835	Blood
7.05317	Blood
7.00296	Blood
7.00147	Blood
6.93423	Blood
11.5051	Blood
10.9708	Blood
10.7322	Blood
10.7094	Blood
10.5295	Blood
10.5061	Blood
10.4401	Blood
10.2216	Blood
10.2152	Blood
10.141	Blood
10.0954	Blood
10.0314	Blood
9.98648	Blood
9.96948	Blood
9.88117	Blood
9.83564	Blood
9.77061	Blood
9.72018	Blood
9.71526	Blood
9.70253	Blood
9.69481	Blood
9.66915	Blood
9.61118	Blood
9.58192	Blood
9.56498	Blood
9.55203	Blood
9.51072	Blood
9.51004	Blood
9.4922	Blood
9.484	Blood
9.4623	Blood
9.45263	Blood
9.43649	Blood
9.42781	Blood
9.39288	Blood
9.3846	Blood
9.32053	Blood
9.30377	Blood
9.22281	Blood
9.19445	Blood
9.16405	Blood
9.15725	Blood
9.15379	Blood
9.14318	Blood
9.12398	Blood
9.1207	Blood
9.08624	Blood
9.07352	Blood
9.0702	Blood
9.05388	Blood
12.7048	Blood
10.9848	Blood
10.8291	Blood
10.6938	Blood
10.6296	Blood
10.4232	Blood
10.3997	Blood
10.3804	Blood
10.3449	Blood
10.1346	Blood
10.0145	Blood
9.78195	Blood
9.77245	Blood
9.67326	Blood
9.40775	Blood
9.38738	Blood
9.28206	Blood
9.28007	Blood
9.25319	Blood
9.1468	Blood
9.11321	Blood
9.05196	Blood
8.94574	Blood
8.91524	Blood
8.88072	Blood
8.86312	Blood
8.85055	Blood
8.62669	Blood
8.59997	Blood
8.58888	Blood
8.48771	Blood
8.44696	Blood
8.38434	Blood
8.3721	Blood
8.29026	Blood
8.27502	Blood
8.2049	Blood
8.16213	Blood
8.07448	Blood
8.00655	Blood
7.95948	Blood
7.95022	Blood
7.92225	Blood
7.90119	Blood
7.9005	Blood
7.84372	Blood
7.84345	Blood
7.75749	Blood
7.7025	Blood
7.66776	Blood
12.0226	Brain
11.7156	Brain
10.9157	Brain
10.878	Brain
10.8506	Brain
10.8085	Brain
10.7548	Brain
10.5752	Brain
10.4814	Brain
10.4359	Brain
10.406	Brain
10.3872	Brain
10.3406	Brain
10.3068	Brain
10.2804	Brain
10.2464	Brain
10.1895	Brain
10.0914	Brain
10.0036	Brain
9.97386	Brain
9.92476	Brain
9.72622	Brain
9.70705	Brain
9.69285	Brain
9.68461	Brain
9.63125	Brain
9.60105	Brain
9.57272	Brain
9.5493	Brain
9.51179	Brain
9.47297	Brain
9.46482	Brain
9.40223	Brain
9.39814	Brain
9.37284	Brain
9.36043	Brain
9.35981	Brain
9.32903	Brain
9.31884	Brain
9.30879	Brain
9.30704	Brain
9.29615	Brain
9.29529	Brain
9.23443	Brain
9.16579	Brain
9.15952	Brain
9.13654	Brain
9.12117	Brain
9.09829	Brain
9.08526	Brain
9.89144	Brain
9.79591	Brain
9.15584	Brain
9.12785	Brain
8.63294	Brain
8.62856	Brain
7.97353	Brain
7.654	Brain
7.55485	Brain
7.21889	Brain
6.98003	Brain
6.85789	Brain
6.84965	Brain
6.81956	Brain
6.8065	Brain
6.79208	Brain
6.74126	Brain
6.63474	Brain
6.59501	Brain
6.54853	Brain
6.50536	Brain
6.48574	Brain
6.4419	Brain
6.36587	Brain
6.34228	Brain
6.34131	Brain
6.29079	Brain
6.20488	Brain
6.18792	Brain
6.16012	Brain
6.15064	Brain
6.12762	Brain
6.11619	Brain
6.04489	Brain
6.0313	Brain
6.01389	Brain
5.99312	Brain
5.97127	Brain
5.96073	Brain
5.93879	Brain
5.8667	Brain
5.82929	Brain
5.79431	Brain
5.79064	Brain
5.66753	Brain
5.62055	Brain
5.58266	Brain
5.58066	Brain
5.57263	Brain
5.49712	Brain
11.0576	Brain
10.727	Brain
10.1413	Brain
9.9835	Brain
9.73119	Brain
9.6294	Brain
9.4486	Brain
9.38765	Brain
9.15437	Brain
9.06681	Brain
8.90127	Brain
8.87425	Brain
8.8695	Brain
8.81496	Brain
8.7582	Brain
8.61471	Brain
8.50415	Brain
8.46597	Brain
8.26436	Brain
8.22378	Brain
8.09349	Brain
8.05656	Brain
8.02118	Brain
8.02074	Brain
7.92982	Brain
7.8608	Brain
7.84246	Brain
7.7485	Brain
7.56372	Brain
7.52185	Brain
7.44515	Brain
7.44072	Brain
7.42583	Brain
7.36837	Brain
7.30365	Brain
7.25187	Brain
7.24976	Brain
7.2435	Brain
7.21027	Brain
7.10546	Brain
7.07656	Brain
7.05822	Brain
7.03962	Brain
7.03339	Brain
6.94915	Brain
6.94698	Brain
6.94077	Brain
6.90221	Brain
6.85537	Brain
6.83098	Brain
10.9352	Heart
10.157	Heart
10.0331	Heart
9.41829	Heart
9.32766	Heart
9.25622	Heart
8.87421	Heart
8.75351	Heart
8.72843	Heart
8.69876	Heart
8.69165	Heart
8.69006	Heart
8.57719	Heart
8.51901	Heart
8.47981	Heart
8.46508	Heart
8.44553	Heart
8.40754	Heart
8.31028	Heart
8.29631	Heart
8.20336	Heart
8.18796	Heart
8.17601	Heart
8.16652	Heart
8.10386	Heart
8.07539	Heart
8.05197	Heart
8.02539	Heart
8.00728	Heart
7.99074	Heart
7.98847	Heart
7.9274	Heart
7.9115	Heart
7.88521	Heart
7.84984	Heart
7.83856	Heart
7.83837	Heart
7.82878	Heart
7.82804	Heart
7.82554	Heart
7.80249	Heart
7.78988	Heart
7.74404	Heart
7.71783	Heart
7.68645	Heart
7.67936	Heart
7.67259	Heart
7.65119	Heart
7.64703	Heart
7.626	Heart
10.7852	Heart
9.78638	Heart
9.3964	Heart
9.18122	Heart
9.05716	Heart
8.97434	Heart
8.69878	Heart
8.67011	Heart
8.65702	Heart
8.35593	Heart
8.34733	Heart
8.20335	Heart
8.10995	Heart
7.95708	Heart
7.54052	Heart
7.46115	Heart
7.22851	Heart
7.03637	Heart
7.00324	Heart
6.85971	Heart
6.845	Heart
6.80922	Heart
6.78234	Heart
6.78234	Heart
6.78111	Heart
6.7119	Heart
6.6464	Heart
6.61139	Heart
6.5162	Heart
6.49709	Heart
6.45996	Heart
6.44126	Heart
6.4243	Heart
6.42292	Heart
6.37505	Heart
6.36023	Heart
6.28592	Heart
6.26747	Heart
6.26711	Heart
6.26601	Heart
6.26137	Heart
6.21302	Heart
6.17655	Heart
6.17547	Heart
6.16166	Heart
6.16046	Heart
6.15667	Heart
6.15222	Heart
6.13523	Heart
6.11848	Heart
9.92241	Heart
9.79114	Heart
9.51421	Heart
9.41089	Heart
9.23955	Heart
9.19759	Heart
9.03315	Heart
8.53187	Heart
8.52834	Heart
8.51176	Heart
8.48652	Heart
8.48425	Heart
8.46247	Heart
8.4183	Heart
8.34223	Heart
8.31256	Heart
8.27688	Heart
8.27197	Heart
8.25297	Heart
8.23698	Heart
8.21638	Heart
8.07693	Heart
8.06095	Heart
8.035	Heart
8.00953	Heart
7.99575	Heart
7.99549	Heart
7.99141	Heart
7.93598	Heart
7.84418	Heart
7.82557	Heart
7.82502	Heart
7.77767	Heart
7.77262	Heart
7.74677	Heart
7.6724	Heart
7.65482	Heart
7.64884	Heart
7.62758	Heart
7.53991	Heart
7.50509	Heart
7.4601	Heart
7.44643	Heart
7.4318	Heart
7.40113	Heart
7.38178	Heart
7.32706	Heart
7.32011	Heart
7.31065	Heart
7.23614	Heart
10.6667	Kidney
10.6476	Kidney
10.5769	Kidney
10.4084	Kidney
9.70607	Kidney
9.66107	Kidney
9.58374	Kidney
9.54736	Kidney
9.36906	Kidney
9.30488	Kidney
9.26478	Kidney
9.2432	Kidney
9.18366	Kidney
9.17758	Kidney
9.05897	Kidney
9.03462	Kidney
9.02001	Kidney
9.00062	Kidney
8.90935	Kidney
8.87066	Kidney
8.71494	Kidney
8.70905	Kidney
8.68683	Kidney
8.66473	Kidney
8.61902	Kidney
8.49777	Kidney
8.49368	Kidney
8.48521	Kidney
8.48407	Kidney
8.40555	Kidney
8.39988	Kidney
8.38703	Kidney
8.33827	Kidney
8.28402	Kidney
8.18258	Kidney
8.18239	Kidney
8.17434	Kidney
8.16683	Kidney
8.12546	Kidney
8.08104	Kidney
8.07214	Kidney
8.0584	Kidney
8.01886	Kidney
8.00077	Kidney
7.98998	Kidney
7.94737	Kidney
7.94654	Kidney
7.87268	Kidney
7.83149	Kidney
7.82969	Kidney
10.3559	Kidney
10.2644	Kidney
10.2564	Kidney
10.1907	Kidney
10.1407	Kidney
10.125	Kidney
10.0958	Kidney
10.0767	Kidney
10.074	Kidney
10.0104	Kidney
9.99199	Kidney
9.95067	Kidney
9.94633	Kidney
9.93962	Kidney
9.93522	Kidney
9.77526	Kidney
9.76979	Kidney
9.74006	Kidney
9.71486	Kidney
9.68733	Kidney
9.68241	Kidney
9.59272	Kidney
9.55014	Kidney
9.48376	Kidney
9.41917	Kidney
9.40472	Kidney
9.34769	Kidney
9.33473	Kidney
9.27733	Kidney
9.25037	Kidney
9.24507	Kidney
9.23848	Kidney
9.22767	Kidney
9.19295	Kidney
9.17978	Kidney
9.14377	Kidney
9.00031	Kidney
8.99544	Kidney
8.98489	Kidney
8.95838	Kidney
8.9531	Kidney
8.94869	Kidney
8.83811	Kidney
8.82356	Kidney
8.81242	Kidney
8.80317	Kidney
8.79563	Kidney
8.79536	Kidney
8.77116	Kidney
8.75971	Kidney
11.4063	Kidney
11.086	Kidney
10.2917	Kidney
10.2579	Kidney
10.1764	Kidney
9.88989	Kidney
9.7946	Kidney
9.4746	Kidney
9.40453	Kidney
9.3888	Kidney
9.3336	Kidney
9.15378	Kidney
9.14163	Kidney
9.09146	Kidney
9.08928	Kidney
9.08616	Kidney
9.08181	Kidney
9.06076	Kidney
8.97785	Kidney
8.93576	Kidney
8.86535	Kidney
8.85423	Kidney
8.80467	Kidney
8.77949	Kidney
8.77929	Kidney
8.76395	Kidney
8.72936	Kidney
8.62582	Kidney
8.6088	Kidney
8.60058	Kidney
8.59525	Kidney
8.59426	Kidney
8.58355	Kidney
8.56011	Kidney
8.54645	Kidney
8.48529	Kidney
8.44217	Kidney
8.43254	Kidney
8.41241	Kidney
8.40148	Kidney
8.39204	Kidney
8.38409	Kidney
8.37026	Kidney
8.36996	Kidney
8.35818	Kidney
8.35249	Kidney
8.32211	Kidney
8.3141	Kidney
8.29467	Kidney
8.29307	Kidney
12.787	Liver
12.5704	Liver
12.115	Liver
11.9421	Liver
11.9079	Liver
11.1255	Liver
10.9542	Liver
10.8662	Liver
10.7668	Liver
10.7335	Liver
10.705	Liver
10.6531	Liver
10.5684	Liver
10.4469	Liver
10.4119	Liver
10.3153	Liver
10.3094	Liver
10.3036	Liver
10.1365	Liver
10.1348	Liver
10.1328	Liver
10.1049	Liver
10.0351	Liver
10.0328	Liver
9.95008	Liver
9.87938	Liver
9.86004	Liver
9.83021	Liver
9.82651	Liver
9.79041	Liver
9.78899	Liver
9.78108	Liver
9.75859	Liver
9.75542	Liver
9.73324	Liver
9.72011	Liver
9.71861	Liver
9.70085	Liver
9.69152	Liver
9.68136	Liver
9.64336	Liver
9.63197	Liver
9.63119	Liver
9.62594	Liver
9.62187	Liver
9.61074	Liver
9.60428	Liver
9.60409	Liver
9.59556	Liver
9.58693	Liver
10.0052	Liver
9.73843	Liver
9.70226	Liver
9.54783	Liver
9.43173	Liver
9.38791	Liver
9.27593	Liver
9.24787	Liver
9.19023	Liver
9.17383	Liver
9.10212	Liver
9.05145	Liver
9.04269	Liver
9.01349	Liver
9.00674	Liver
8.98572	Liver
8.9022	Liver
8.79931	Liver
8.7861	Liver
8.77783	Liver
8.77593	Liver
8.76503	Liver
8.6929	Liver
8.65086	Liver
8.63967	Liver
8.62701	Liver
8.62694	Liver
8.60954	Liver
8.58579	Liver
8.55786	Liver
8.5559	Liver
8.53382	Liver
8.51294	Liver
8.50478	Liver
8.45597	Liver
8.44535	Liver
8.44172	Liver
8.43584	Liver
8.42282	Liver
8.4201	Liver
8.41412	Liver
8.38306	Liver
8.36881	Liver
8.33381	Liver
8.33081	Liver
8.32231	Liver
8.31336	Liver
8.30168	Liver
8.28843	Liver
8.27464	Liver
9.86162	Liver
9.45712	Liver
9.45241	Liver
8.15527	Liver
7.75746	Liver
7.35612	Liver
7.20289	Liver
6.98446	Liver
6.95362	Liver
6.91546	Liver
6.50699	Liver
6.19321	Liver
6.19112	Liver
6.18037	Liver
6.17213	Liver
6.10702	Liver
5.96899	Liver
5.94753	Liver
5.8541	Liver
5.81245	Liver
5.72798	Liver
5.54551	Liver
5.39453	Liver
5.37383	Liver
5.28375	Liver
5.22821	Liver
5.2011	Liver
5.18592	Liver
5.1768	Liver
5.1363	Liver
5.06625	Liver
5.06477	Liver
5.03325	Liver
5.02083	Liver
4.99974	Liver
4.95842	Liver
4.88108	Liver
4.86241	Liver
4.85951	Liver
4.84502	Liver
4.8181	Liver
4.80647	Liver
4.80647	Liver
4.80045	Liver
4.79208	Liver
4.7786	Liver
4.77509	Liver
4.75373	Liver
4.74572	Liver
4.7318	Liver
10.6993	Lung
10.5312	Lung
10.3409	Lung
10.3304	Lung
10.2556	Lung
10.2492	Lung
9.89604	Lung
9.7387	Lung
9.69126	Lung
9.69011	Lung
9.41747	Lung
9.37901	Lung
9.28574	Lung
9.17437	Lung
9.09299	Lung
9.03579	Lung
9.0351	Lung
9.02197	Lung
8.95598	Lung
8.8776	Lung
8.86856	Lung
8.86528	Lung
8.79024	Lung
8.78094	Lung
8.68861	Lung
8.68775	Lung
8.66271	Lung
8.64819	Lung
8.6037	Lung
8.5986	Lung
8.5845	Lung
8.54608	Lung
8.53521	Lung
8.39454	Lung
8.3929	Lung
8.33311	Lung
8.24902	Lung
8.22524	Lung
8.21112	Lung
8.19939	Lung
8.19113	Lung
8.18544	Lung
8.1613	Lung
8.13522	Lung
8.13021	Lung
8.12427	Lung
8.11862	Lung
8.10538	Lung
8.10387	Lung
8.0395	Lung
10.6927	Lung
10.6711	Lung
10.6022	Lung
10.1227	Lung
9.07569	Lung
8.48696	Lung
8.32757	Lung
8.2544	Lung
7.75989	Lung
7.71791	Lung
7.64135	Lung
7.58152	Lung
7.435	Lung
7.124	Lung
7.10228	Lung
7.09927	Lung
7.08997	Lung
7.08997	Lung
6.75874	Lung
6.65445	Lung
6.63599	Lung
6.55618	Lung
6.55258	Lung
6.5112	Lung
6.50452	Lung
6.42925	Lung
6.41469	Lung
6.37474	Lung
6.36223	Lung
6.33834	Lung
6.29692	Lung
6.2936	Lung
6.18799	Lung
6.18171	Lung
6.13392	Lung
6.13162	Lung
6.08229	Lung
6.07771	Lung
6.02856	Lung
6.00614	Lung
5.97092	Lung
5.97005	Lung
5.95414	Lung
5.95414	Lung
5.92678	Lung
5.9186	Lung
5.9186	Lung
5.9186	Lung
5.9186	Lung
5.866	Lung
12.1176	Lung
10.9517	Lung
10.7805	Lung
10.697	Lung
10.5224	Lung
10.4305	Lung
10.2522	Lung
10.1468	Lung
10.0808	Lung
9.59261	Lung
9.54898	Lung
9.54467	Lung
9.47595	Lung
9.41923	Lung
9.33682	Lung
9.32581	Lung
9.0925	Lung
9.08866	Lung
9.00103	Lung
8.97641	Lung
8.96233	Lung
8.9558	Lung
8.90235	Lung
8.88649	Lung
8.8441	Lung
8.83135	Lung
8.79612	Lung
8.7868	Lung
8.77869	Lung
8.75313	Lung
8.74639	Lung
8.74022	Lung
8.71962	Lung
8.7181	Lung
8.71297	Lung
8.70302	Lung
8.69662	Lung
8.68528	Lung
8.68198	Lung
8.66452	Lung
8.65618	Lung
8.62088	Lung
8.61825	Lung
8.61602	Lung
8.61582	Lung
8.57442	Lung
8.57315	Lung
8.56936	Lung
8.54609	Lung
8.54541	Lung
10.945	Spleen
10.1047	Spleen
10.0067	Spleen
9.52938	Spleen
9.35111	Spleen
9.24492	Spleen
9.23629	Spleen
9.22449	Spleen
9.22228	Spleen
9.09847	Spleen
9.09239	Spleen
9.06696	Spleen
9.02334	Spleen
9.00243	Spleen
8.98613	Spleen
8.97707	Spleen
8.94096	Spleen
8.92312	Spleen
8.90191	Spleen
8.89373	Spleen
8.83921	Spleen
8.83458	Spleen
8.80909	Spleen
8.79821	Spleen
8.79602	Spleen
8.72835	Spleen
8.71882	Spleen
8.70654	Spleen
8.70126	Spleen
8.66899	Spleen
8.60716	Spleen
8.6057	Spleen
8.60321	Spleen
8.54696	Spleen
8.54146	Spleen
8.5155	Spleen
8.51523	Spleen
8.37954	Spleen
8.34226	Spleen
8.34106	Spleen
8.33021	Spleen
8.27746	Spleen
8.23621	Spleen
8.21002	Spleen
8.19398	Spleen
8.16237	Spleen
8.13304	Spleen
8.11403	Spleen
8.07006	Spleen
8.03328	Spleen
12.1357	Spleen
11.784	Spleen
11.6455	Spleen
11.5715	Spleen
11.0492	Spleen
10.6664	Spleen
10.1613	Spleen
9.86886	Spleen
9.78306	Spleen
9.74189	Spleen
9.60474	Spleen
9.56553	Spleen
9.53613	Spleen
9.49467	Spleen
9.43381	Spleen
9.34076	Spleen
9.26246	Spleen
9.20803	Spleen
9.20137	Spleen
9.18505	Spleen
9.09589	Spleen
9.03087	Spleen
8.97828	Spleen
8.94443	Spleen
8.85309	Spleen
8.8273	Spleen
8.77497	Spleen
8.73863	Spleen
8.59207	Spleen
8.57943	Spleen
8.55207	Spleen
8.55179	Spleen
8.5402	Spleen
8.41707	Spleen
8.37367	Spleen
8.3665	Spleen
8.3431	Spleen
8.32236	Spleen
8.31417	Spleen
8.22202	Spleen
8.18741	Spleen
8.11464	Spleen
8.11377	Spleen
8.10536	Spleen
8.06882	Spleen
8.05909	Spleen
8.05184	Spleen
8.02514	Spleen
7.97138	Spleen
7.91974	Spleen
11.0519	Spleen
10.8481	Spleen
10.8228	Spleen
10.4895	Spleen
9.7862	Spleen
9.27327	Spleen
8.82788	Spleen
8.81353	Spleen
8.74069	Spleen
8.73289	Spleen
8.57115	Spleen
8.56248	Spleen
8.47495	Spleen
8.40154	Spleen
8.39871	Spleen
8.3477	Spleen
8.28984	Spleen
8.22473	Spleen
7.88494	Spleen
7.76177	Spleen
7.5767	Spleen
7.54534	Spleen
7.54023	Spleen
7.42918	Spleen
7.39967	Spleen
7.39797	Spleen
7.37288	Spleen
7.35612	Spleen
7.35197	Spleen
7.34199	Spleen
7.29728	Spleen
7.23205	Spleen
7.2304	Spleen
7.21637	Spleen
7.20633	Spleen
7.19633	Spleen
7.18921	Spleen
7.16072	Spleen
7.15294	Spleen
7.13003	Spleen
7.1287	Spleen
7.08165	Spleen
7.03608	Spleen
6.9869	Spleen
6.94279	Spleen
6.94101	Spleen
6.86077	Spleen
6.83332	Spleen
6.77527	Spleen
6.74038	Spleen
