## Supplementary material for "Biomaterial based implants caused remote liver fatty deposition through activated blood-derived Kupffer cells": Data5_pp_hallmark_summary.xlsx

### Sheet: Sheet1
Condition	Enriched in upregulated genes (FDR<25%)	Enriched in downregulated genes (FDR<25%)
Blood_Control_versus_Blood_2w	5	5	10		76
Blood_Control_versus_Blood_6w	12	4	16		38
Blood_Control_versus_Blood_24w	2	4	6		29
Brain_Control_versus_Brain_2w	3	17	20
Brain_Control_versus_Brain_6w	0	0	0
Brain_Control_versus_Brain_24w	1	7	8
Heart_Control_versus_Heart_2w	3	0	3
Heart_Control_versus_Heart_6w	8	2	10
Heart_Control_versus_Heart_24w	1	10	11
Kidney_Control_versus_Kidney_2w	5	4	9
Kidney_Control_versus_Kidney_6w	0	0	0
Kidney_Control_versus_Kidney_24w	0	1	1
Liver_Control_versus_Liver_2w	3	13	16
Liver_Control_versus_Liver_6w	4	7	11
Liver_Control_versus_Liver_24w	0	1	1
Lung_Control_versus_Lung_2w	3	3	6
Lung_Control_versus_Lung_6w	1	0	1
Lung_Control_versus_Lung_24w	0	0	0
Spleen_Control_versus_Spleen_2w	0	12	12
Spleen_Control_versus_Spleen_6w	0	0	0
Spleen_Control_versus_Spleen_24w	0	2	2
Out of a total of 50 Hallmark gene sets
