## Supplementary material for "Biomaterial based implants caused remote liver fatty deposition through activated blood-derived Kupffer cells": Data6_sf_hallmark_summary.xlsx

### Sheet: Sheet1
Condition	Enriched in upregulated genes (FDR<25%)	Enriched in downregulated genes (FDR<25%)
Blood_Control_versus_Blood_2w	6	2	8		75
Blood_Control_versus_Blood_6w	17	4	21		66
Blood_Control_versus_Blood_24w	8	9	17		25
Brain_Control_versus_Brain_2w	3	18	21
Brain_Control_versus_Brain_6w	14	1	15
Brain_Control_versus_Brain_24w	1	0	1
Heart_Control_versus_Heart_2w	3	1	4
Heart_Control_versus_Heart_6w	11	2	13
Heart_Control_versus_Heart_24w	0	0	0
Kidney_Control_versus_Kidney_2w	0	0	0
Kidney_Control_versus_Kidney_6w	0	0	0
Kidney_Control_versus_Kidney_24w	0	2	2
Liver_Control_versus_Liver_2w	5	18	23
Liver_Control_versus_Liver_6w	3	4	7
Liver_Control_versus_Liver_24w	1	0	1
Lung_Control_versus_Lung_2w	3	2	5
Lung_Control_versus_Lung_6w	6	0	6
Lung_Control_versus_Lung_24w	0	1	1
Spleen_Control_versus_Spleen_2w	3	11	14
Spleen_Control_versus_Spleen_6w	1	3	4
Spleen_Control_versus_Spleen_24w	0	3	3
Out of a total of 50 Hallmark gene sets
