## Supplementary material for "Biomaterial based implants caused remote liver fatty deposition through activated blood-derived Kupffer cells": Data7_pp_cluster_gene.xlsx

### Sheet: Cluster A
Sgcd
Cntnap5b
Aurkc
Scyl1
Lmo7
Mrps30
Tbrg4
Cpb1
Cpa1
Dok4
Pnliprp1
Pnlip
Cbr4
Gcgr
Cela2a
Ctrl
Pla2g1b
Clps
Prss3b
LOC103689940
Cela3b
Sycn
Cel
Ctrb1
Cadm3

### Sheet: Cluster A GO
Category	Term	Count	%	PValue	Genes	List Total	Pop Hits	Pop Total	Fold Enrichment	Bonferroni	Benjamini	FDR
GOTERM_BP_DIRECT	GO:0016042~lipid catabolic process	4	16.6667	0.000101891	PNLIPRP1, CLPS, CEL, PNLIP	24	70	17535	41.75	0.00872478	0.00876262	0.00876262
GOTERM_BP_DIRECT	GO:0006508~proteolysis	6	25	0.000311603	CELA3B, CELA2A, CPA1, CPB1, CTRL, CTRB1	24	472	17535	9.28761	0.026446	0.0133989	0.0133989
GOTERM_BP_DIRECT	GO:0006629~lipid metabolic process	3	12.5	0.00601312	PNLIPRP1, CEL, PNLIP	24	89	17535	24.6278	0.4047	0.172376	0.172376
GOTERM_BP_DIRECT	GO:0043434~response to peptide hormone	3	12.5	0.0122811	PNLIPRP1, CTRB1, PNLIP	24	129	17535	16.9913	0.654483	0.264043	0.264043
GOTERM_BP_DIRECT	GO:0007586~digestion	2	8.33333	0.0386419	CLPS, CTRB1	24	30	17535	48.7083	0.966261	0.590055	0.590055
GOTERM_BP_DIRECT	GO:0032094~response to food	2	8.33333	0.0411666	CLPS, CTRB1	24	32	17535	45.6641	0.97309	0.590055	0.590055
GOTERM_BP_DIRECT	GO:0006633~fatty acid biosynthetic process	2	8.33333	0.0561821	PLA2G1B, CBR4	24	44	17535	33.2102	0.993076	0.690237	0.690237

### Sheet: Cluster B
Zfp414
Ifit3
Cela1
LOC102555453
Ifit1bl
Ctrc

### Sheet: Cluster C
Suco
Hjurp
Rad54l
Capn3
Arhgef11
Unc5b
Myh14
Fhad1
Ago2
Hvcn1

### Sheet: Cluster D
Fetub
C4bpa
Arg1
Mttp
Vtn
Hs3st5
Akr1c12
Acox2
Gjb1
Otc
Baat
LOC103691744
Cyp2a1
Apcs
Cyp4f1
F2
Apoa5
Nfyb
Cyp2c13
Mup5
Itih3
Slco1b2
Fgl1
Fgb
Bhmt
Rbp4
Fabp1
Tat
Apoa2
Apoc3
C9
Serpina4
C8a
Akr1d1
Cfi
Cyp2c22
Serpina6
Gulo
LOC501233
C4bpb
Amy1a
Fgg
Plg
Apob
Cyp3a23/3a1
Hpx
Serpina1
Fga
LOC681544
Ambp
Apoh
Uox
Cpb2
Itih4
Gc
Alb
Mug1
Cyp2c6v1
Cfhr1
Crp
LOC680406
Cps1
Pon1

### Sheet: Cluster D GO
Category	Term	Count	%	PValue	Genes	List Total	Pop Hits	Pop Total	Fold Enrichment	Bonferroni	Benjamini	FDR
GOTERM_BP_DIRECT	GO:0042730~fibrinolysis	6	9.52381	8.88427e-10	FGB, FGA, CPB2, FGG, PLG, F2	58	15	17535	120.931	3.93573e-07	3.93573e-07	3.52705e-07
GOTERM_BP_DIRECT	GO:0010951~negative regulation of endopeptidase activity	9	14.2857	2.48076e-08	VTN, ITIH4, ITIH3, AMBP, MUG1, FETUB, MUP5, SERPINA6, SERPINA4	58	148	17535	18.3848	1.09897e-05	4.80597e-06	4.30693e-06
GOTERM_BP_DIRECT	GO:0051258~protein polymerization	5	7.93651	3.25461e-08	CRP, FGB, VTN, FGA, FGG	58	11	17535	137.422	1.44178e-05	4.80597e-06	4.30693e-06
GOTERM_BP_DIRECT	GO:0006953~acute-phase response	6	9.52381	1.40284e-07	CRP, ITIH4, FGA, SERPINA1, MUG1, F2	58	38	17535	47.7359	6.2144e-05	1.55365e-05	1.39232e-05
GOTERM_BP_DIRECT	GO:0042157~lipoprotein metabolic process	5	7.93651	1.66513e-06	MTTP, APOA2, APOC3, APOB, APOA5	58	27	17535	55.9866	0.000737382	0.000147531	0.000132211
GOTERM_BP_DIRECT	GO:0007596~blood coagulation	6	9.52381	2.33066e-06	FGA, CPB2, C9, APOH, PLG, F2	58	66	17535	27.4843	0.00103195	0.000172081	0.000154212
GOTERM_BP_DIRECT	GO:0031639~plasminogen activation	4	6.34921	3.84534e-06	FGB, FGA, APOH, FGG	58	10	17535	120.931	0.00170204	0.000243355	0.000218086
GOTERM_BP_DIRECT	GO:0006958~complement activation, classical pathway	5	7.93651	6.11661e-06	CRP, C9, CFI, C4BPA, C4BPB	58	37	17535	40.8551	0.002706	0.000338707	0.000303537
GOTERM_BP_DIRECT	GO:0006869~lipid transport	5	7.93651	4.27205e-05	MTTP, APOA2, APOC3, APOB, APOA5	58	60	17535	25.194	0.0187476	0.0021028	0.00188445
GOTERM_BP_DIRECT	GO:0008203~cholesterol metabolic process	5	7.93651	4.86361e-05	FGL1, PON1, APOA2, APOC3, APOB	58	62	17535	24.3813	0.0213158	0.00215458	0.00193085
GOTERM_BP_DIRECT	GO:0042632~cholesterol homeostasis	5	7.93651	5.51289e-05	MTTP, APOA2, APOC3, APOB, APOA5	58	64	17535	23.6193	0.024127	0.00222019	0.00198965
GOTERM_BP_DIRECT	GO:0019433~triglyceride catabolic process	4	6.34921	7.11933e-05	CPS1, APOC3, APOB, APOA5	58	25	17535	48.3724	0.0310475	0.00242605	0.00217413
GOTERM_BP_DIRECT	GO:0019373~epoxygenase P450 pathway	4	6.34921	7.11933e-05	CYP2C13, CYP2C22, CYP2A1, CYP2C6V1	58	25	17535	48.3724	0.0310475	0.00242605	0.00217413
GOTERM_BP_DIRECT	GO:0033344~cholesterol efflux	4	6.34921	9.01225e-05	APOA2, APOC3, APOB, APOA5	58	27	17535	44.7893	0.0391395	0.00268846	0.0024093
GOTERM_BP_DIRECT	GO:0071354~cellular response to interleukin-6	4	6.34921	0.000100705	CRP, FGA, CFI, FGG	58	28	17535	43.1897	0.0436338	0.00268846	0.0024093
GOTERM_BP_DIRECT	GO:0072378~blood coagulation, fibrin clot formation	3	4.7619	0.000103169	FGB, FGA, FGG	58	5	17535	181.397	0.0446774	0.00268846	0.0024093
GOTERM_BP_DIRECT	GO:0034014~response to triglyceride	3	4.7619	0.000103169	SERPINA1, APOH, APOC3	58	5	17535	181.397	0.0446774	0.00268846	0.0024093
GOTERM_BP_DIRECT	GO:0051918~negative regulation of fibrinolysis	3	4.7619	0.00021575	CPB2, APOH, PLG	58	7	17535	129.569	0.0911614	0.00530986	0.00475849
GOTERM_BP_DIRECT	GO:0055114~oxidation-reduction process	10	15.873	0.000231454	AKR1C12, CYP3A23/3A1, GULO, CYP2C13, CYP2C22, CYP4F1, AKR1D1, CYP2A1, CYP2C6V1, UOX	58	651	17535	4.64405	0.0974633	0.00539653	0.00483617
GOTERM_BP_DIRECT	GO:0042493~response to drug	9	14.2857	0.000289125	CYP3A23/3A1, CPB2, CPS1, ARG1, SLCO1B2, APOA2, APOC3, CYP2C6V1, OTC	58	528	17535	5.15331	0.120235	0.0062321	0.00558498
GOTERM_BP_DIRECT	GO:0006641~triglyceride metabolic process	4	6.34921	0.000295427	APOH, MTTP, APOC3, APOA5	58	40	17535	30.2328	0.122689	0.0062321	0.00558498
GOTERM_BP_DIRECT	GO:0090277~positive regulation of peptide hormone secretion	3	4.7619	0.000368314	FGB, FGA, FGG	58	9	17535	100.776	0.150573	0.00709405	0.00635742
GOTERM_BP_DIRECT	GO:0000050~urea cycle	3	4.7619	0.000368314	CPS1, ARG1, OTC	58	9	17535	100.776	0.150573	0.00709405	0.00635742
GOTERM_BP_DIRECT	GO:0034116~positive regulation of heterotypic cell-cell adhesion	3	4.7619	0.000459431	FGB, FGA, FGG	58	10	17535	90.6983	0.184191	0.00848034	0.00759976
GOTERM_BP_DIRECT	GO:0051384~response to glucocorticoid	5	7.93651	0.000915385	CYP3A23/3A1, CPS1, SLCO1B2, TAT, APOA2	58	133	17535	11.3657	0.333491	0.0151168	0.0135471
GOTERM_BP_DIRECT	GO:0042953~lipoprotein transport	3	4.7619	0.000921341	MTTP, APOC3, APOB	58	14	17535	64.7845	0.335249	0.0151168	0.0135471
GOTERM_BP_DIRECT	GO:0033700~phospholipid efflux	3	4.7619	0.000921341	APOA2, APOC3, APOA5	58	14	17535	64.7845	0.335249	0.0151168	0.0135471
GOTERM_BP_DIRECT	GO:0001889~liver development	5	7.93651	0.00126124	CPS1, ARG1, SLCO1B2, BAAT, OTC	58	145	17535	10.4251	0.428267	0.0199546	0.0178826
GOTERM_BP_DIRECT	GO:0045087~innate immune response	6	9.52381	0.00156621	FGB, FGA, APCS, CFI, C4BPA, C4BPB	58	261	17535	6.95006	0.500613	0.023806	0.0213341
GOTERM_BP_DIRECT	GO:0006810~transport	5	7.93651	0.00161215	FABP1, RBP4, ALB, MUP5, SERPINA6	58	155	17535	9.7525	0.510689	0.023806	0.0213341
GOTERM_BP_DIRECT	GO:0043623~cellular protein complex assembly	3	4.7619	0.00171334	FGB, FGA, FGG	58	19	17535	47.7359	0.532175	0.0244842	0.0219418
GOTERM_BP_DIRECT	GO:0007160~cell-matrix adhesion	4	6.34921	0.00193513	FGB, VTN, FGA, FGG	58	76	17535	15.912	0.576031	0.0267895	0.0240077
GOTERM_BP_DIRECT	GO:1902042~negative regulation of extrinsic apoptotic signaling pathway via death domain receptors	3	4.7619	0.00230008	FGB, FGA, FGG	58	22	17535	41.2265	0.639444	0.0308768	0.0276706
GOTERM_BP_DIRECT	GO:0051592~response to calcium ion	4	6.34921	0.0026633	FGB, FGA, MTTP, FGG	58	85	17535	14.2272	0.693155	0.0347012	0.0310979
GOTERM_BP_DIRECT	GO:0031100~organ regeneration	4	6.34921	0.00323108	APOH, APOA2, BAAT, APOA5	58	91	17535	13.2891	0.761572	0.0408963	0.0366497
GOTERM_BP_DIRECT	GO:0045921~positive regulation of exocytosis	3	4.7619	0.00345871	FGB, FGA, FGG	58	27	17535	33.592	0.784515	0.0425613	0.0381418
GOTERM_BP_DIRECT	GO:0032355~response to estradiol	5	7.93651	0.00411993	CRP, FGA, SERPINA1, GC, APOB	58	201	17535	7.52059	0.83941	0.0493278	0.0442058
GOTERM_BP_DIRECT	GO:2000352~negative regulation of endothelial cell apoptotic process	3	4.7619	0.00425975	FGB, FGA, FGG	58	30	17535	30.2328	0.849094	0.0496597	0.0445032
GOTERM_BP_DIRECT	GO:0060621~negative regulation of cholesterol import	2	3.1746	0.0064909	APOA2, APOC3	58	2	17535	302.328	0.944136	0.0701334	0.0628509
GOTERM_BP_DIRECT	GO:0055081~anion homeostasis	2	3.1746	0.0064909	CPS1, OTC	58	2	17535	302.328	0.944136	0.0701334	0.0628509
GOTERM_BP_DIRECT	GO:0034370~triglyceride-rich lipoprotein particle remodeling	2	3.1746	0.0064909	APOA2, APOA5	58	2	17535	302.328	0.944136	0.0701334	0.0628509
GOTERM_BP_DIRECT	GO:0009636~response to toxic substance	4	6.34921	0.00683113	FGA, CPS1, CYP4F1, PON1	58	119	17535	10.1623	0.952001	0.0720522	0.0645705
GOTERM_BP_DIRECT	GO:0050714~positive regulation of protein secretion	3	4.7619	0.00748106	FGB, FGA, FGG	58	40	17535	22.6746	0.964084	0.0770723	0.0690693
GOTERM_BP_DIRECT	GO:0070527~platelet aggregation	3	4.7619	0.00784839	FGB, FGA, FGG	58	41	17535	22.1215	0.969516	0.0790191	0.0708139
GOTERM_BP_DIRECT	GO:0045907~positive regulation of vasoconstriction	3	4.7619	0.00939719	FGB, FGA, FGG	58	45	17535	20.1552	0.984742	0.089715	0.0803992
GOTERM_BP_DIRECT	GO:0010903~negative regulation of very-low-density lipoprotein particle remodeling	2	3.1746	0.00972081	APOA2, APOC3	58	3	17535	201.552	0.986798	0.089715	0.0803992
GOTERM_BP_DIRECT	GO:0045959~negative regulation of complement activation, classical pathway	2	3.1746	0.00972081	C4BPA, C4BPB	58	3	17535	201.552	0.986798	0.089715	0.0803992
GOTERM_BP_DIRECT	GO:0043152~induction of bacterial agglutination	2	3.1746	0.00972081	FGB, FGA	58	3	17535	201.552	0.986798	0.089715	0.0803992
GOTERM_BP_DIRECT	GO:0010043~response to zinc ion	3	4.7619	0.011508	CPS1, ARG1, OTC	58	50	17535	18.1397	0.994069	0.104041	0.093238
GOTERM_BP_DIRECT	GO:0034197~triglyceride transport	2	3.1746	0.0129404	APOH, MTTP	58	4	17535	151.164	0.99688	0.112568	0.100879
GOTERM_BP_DIRECT	GO:0032496~response to lipopolysaccharide	5	7.93651	0.0129593	SERPINA1, CPS1, ARG1, SLCO1B2, APOB	58	280	17535	5.39871	0.996907	0.112568	0.100879
GOTERM_BP_DIRECT	GO:0097421~liver regeneration	3	4.7619	0.0138068	VTN, FGA, CPB2	58	55	17535	16.4906	0.997886	0.117624	0.10541
GOTERM_BP_DIRECT	GO:0006642~triglyceride mobilization	2	3.1746	0.0161497	APOC3, APOB	58	5	17535	120.931	0.999263	0.134987	0.120971
GOTERM_BP_DIRECT	GO:0048545~response to steroid hormone	3	4.7619	0.0168047	CPS1, ARG1, GC	58	61	17535	14.8686	0.999451	0.137861	0.123546
GOTERM_BP_DIRECT	GO:0050996~positive regulation of lipid catabolic process	2	3.1746	0.0193488	APOA2, APOA5	58	6	17535	100.776	0.999826	0.155846	0.139663
GOTERM_BP_DIRECT	GO:0030300~regulation of intestinal cholesterol absorption	2	3.1746	0.0225376	APOA2, APOA5	58	7	17535	86.3793	0.999959	0.178289	0.159776
GOTERM_BP_DIRECT	GO:0010873~positive regulation of cholesterol esterification	2	3.1746	0.0257163	APOA2, APOA5	58	8	17535	75.5819	0.99999	0.196419	0.176023
GOTERM_BP_DIRECT	GO:0034380~high-density lipoprotein particle assembly	2	3.1746	0.0257163	APOA2, APOA5	58	8	17535	75.5819	0.99999	0.196419	0.176023
GOTERM_BP_DIRECT	GO:0034374~low-density lipoprotein particle remodeling	2	3.1746	0.0288847	APOA2, APOB	58	9	17535	67.1839	0.999998	0.21688	0.19436
GOTERM_BP_DIRECT	GO:0010898~positive regulation of triglyceride catabolic process	2	3.1746	0.0320431	APOH, APOA5	58	10	17535	60.4655	0.999999	0.228953	0.205179
GOTERM_BP_DIRECT	GO:0071377~cellular response to glucagon stimulus	2	3.1746	0.0320431	CPS1, ARG1	58	10	17535	60.4655	0.999999	0.228953	0.205179
GOTERM_BP_DIRECT	GO:0051006~positive regulation of lipoprotein lipase activity	2	3.1746	0.0320431	APOH, APOA5	58	10	17535	60.4655	0.999999	0.228953	0.205179
GOTERM_BP_DIRECT	GO:0006629~lipid metabolic process	3	4.7619	0.0339454	MTTP, PON1, APOB	58	89	17535	10.1908	1	0.238696	0.21391
GOTERM_BP_DIRECT	GO:0006699~bile acid biosynthetic process	2	3.1746	0.0351914	AKR1D1, BAAT	58	11	17535	54.9687	1	0.24359	0.218297
GOTERM_BP_DIRECT	GO:0043691~reverse cholesterol transport	2	3.1746	0.0383296	APOA2, APOA5	58	12	17535	50.3879	1	0.257273	0.230558
GOTERM_BP_DIRECT	GO:0034375~high-density lipoprotein particle remodeling	2	3.1746	0.0383296	APOA2, APOC3	58	12	17535	50.3879	1	0.257273	0.230558
GOTERM_BP_DIRECT	GO:0034097~response to cytokine	3	4.7619	0.0411971	ITIH4, SERPINA1, SLCO1B2	58	99	17535	9.16144	1	0.266171	0.238533
GOTERM_BP_DIRECT	GO:0030212~hyaluronan metabolic process	2	3.1746	0.0414578	ITIH4, ITIH3	58	13	17535	46.5119	1	0.266171	0.238533
GOTERM_BP_DIRECT	GO:0046689~response to mercury ion	2	3.1746	0.0414578	TAT, ALB	58	13	17535	46.5119	1	0.266171	0.238533
GOTERM_BP_DIRECT	GO:0046470~phosphatidylcholine metabolic process	2	3.1746	0.044576	PON1, APOA5	58	14	17535	43.1897	1	0.282102	0.25281
GOTERM_BP_DIRECT	GO:0032868~response to insulin	3	4.7619	0.0473792	FGA, RBP4, OTC	58	107	17535	8.47647	1	0.295619	0.264923
GOTERM_BP_DIRECT	GO:0031667~response to nutrient levels	3	4.7619	0.0514048	PON1, GC, OTC	58	112	17535	8.09806	1	0.316282	0.28344
GOTERM_BP_DIRECT	GO:0050995~negative regulation of lipid catabolic process	2	3.1746	0.0569494	APOA2, APOC3	58	18	17535	33.592	1	0.345299	0.309444
GOTERM_BP_DIRECT	GO:0007494~midgut development	2	3.1746	0.0600181	CPS1, OTC	58	19	17535	31.824	1	0.345299	0.309444
GOTERM_BP_DIRECT	GO:0019835~cytolysis	2	3.1746	0.0600181	C9, C8A	58	19	17535	31.824	1	0.345299	0.309444
GOTERM_BP_DIRECT	GO:0006520~cellular amino acid metabolic process	2	3.1746	0.0600181	TAT, OTC	58	19	17535	31.824	1	0.345299	0.309444
GOTERM_BP_DIRECT	GO:0010269~response to selenium ion	2	3.1746	0.0600181	ARG1, APOB	58	19	17535	31.824	1	0.345299	0.309444
GOTERM_BP_DIRECT	GO:0043434~response to peptide hormone	3	4.7619	0.0659513	ARG1, SLCO1B2, APOC3	58	129	17535	7.03087	1	0.370808	0.332304
GOTERM_BP_DIRECT	GO:0060416~response to growth hormone	2	3.1746	0.066126	FGA, CPS1	58	21	17535	28.7931	1	0.370808	0.332304
GOTERM_BP_DIRECT	GO:0006508~proteolysis	5	7.93651	0.0671025	CPB2, CPS1, CFI, PLG, F2	58	472	17535	3.20262	1	0.37158	0.332996
GOTERM_BP_DIRECT	GO:0008206~bile acid metabolic process	2	3.1746	0.0691653	SLCO1B2, BAAT	58	22	17535	27.4843	1	0.373661	0.334861
GOTERM_BP_DIRECT	GO:0014075~response to amine	2	3.1746	0.0691653	CPS1, ARG1	58	22	17535	27.4843	1	0.373661	0.334861
GOTERM_BP_DIRECT	GO:0030301~cholesterol transport	2	3.1746	0.0721949	APOA2, APOB	58	23	17535	26.2894	1	0.38533	0.345318
GOTERM_BP_DIRECT	GO:0007584~response to nutrient	3	4.7619	0.0732196	CYP3A23/3A1, ALB, APOC3	58	137	17535	6.62031	1	0.386146	0.34605
GOTERM_BP_DIRECT	GO:0070328~triglyceride homeostasis	2	3.1746	0.0812258	APOC3, APOA5	58	26	17535	23.256	1	0.42333	0.379372
GOTERM_BP_DIRECT	GO:0007568~aging	4	6.34921	0.0827782	CYP3A23/3A1, CRP, ARG1, APOH	58	315	17535	3.83908	1	0.426404	0.382127
GOTERM_BP_DIRECT	GO:0070207~protein homotrimerization	2	3.1746	0.0931326	ARG1, OTC	58	30	17535	20.1552	1	0.468838	0.420155
GOTERM_BP_DIRECT	GO:0017144~drug metabolic process	2	3.1746	0.0931326	CYP3A23/3A1, CYP2C6V1	58	30	17535	20.1552	1	0.468838	0.420155

### Sheet: Cluster E
Uchl1
Gad1
Ptgds
Apod
Map1a
Dgkb
Septin5
Ncam2
Sult1b1
Apof
Lamp5
Vsnl1
Nptxr
Nefl
Cyp2b1
Thsd7b
Defb1
Astl
Cpa2
Cuzd1
Adh6
Kng1
Afm
Cidec
Etv1
Olfm2
Cyp2e1
Cx3cl1

### Sheet: Cluster E GO
Category	Term	Count	%	PValue	Genes	List Total	Pop Hits	Pop Total	Fold Enrichment	Bonferroni	Benjamini	FDR
GOTERM_BP_DIRECT	GO:0019896~axonal transport of mitochondrion	2	7.40741	0.00954321	UCHL1, NEFL	25	7	17535	200.4	0.861286	1	1
GOTERM_BP_DIRECT	GO:0014012~peripheral nervous system axon regeneration	2	7.40741	0.0163063	NEFL, APOD	25	12	17535	116.9	0.966183	1	1
GOTERM_BP_DIRECT	GO:0006810~transport	3	11.1111	0.0188641	AFM, APOD, PTGDS	25	155	17535	13.5755	0.980221	1	1
GOTERM_BP_DIRECT	GO:0019373~epoxygenase P450 pathway	2	7.40741	0.0336838	CYP2B1, CYP2E1	25	25	17535	56.112	0.99914	1	1
GOTERM_BP_DIRECT	GO:0042493~response to drug	4	14.8148	0.0343601	GAD1, CYP2B1, APOD, CYP2E1	25	528	17535	5.31364	0.999255	1	1
GOTERM_BP_DIRECT	GO:0017144~drug metabolic process	2	7.40741	0.0402888	CYP2B1, CYP2E1	25	30	17535	46.76	0.999791	1	1
GOTERM_BP_DIRECT	GO:0006805~xenobiotic metabolic process	2	7.40741	0.0402888	SULT1B1, CYP2E1	25	30	17535	46.76	0.999791	1	1
GOTERM_BP_DIRECT	GO:0008202~steroid metabolic process	2	7.40741	0.0429187	SULT1B1, CYP2E1	25	32	17535	43.8375	0.999881	1	1
GOTERM_BP_DIRECT	GO:0007155~cell adhesion	3	11.1111	0.0491351	ASTL, NCAM2, CX3CL1	25	261	17535	8.06207	0.999969	1	1
GOTERM_BP_DIRECT	GO:0006641~triglyceride metabolic process	2	7.40741	0.0533693	APOF, CYP2E1	25	40	17535	35.07	0.999988	1	1
GOTERM_BP_DIRECT	GO:0043407~negative regulation of MAP kinase activity	2	7.40741	0.0585535	UCHL1, KNG1	25	44	17535	31.8818	0.999996	1	1
GOTERM_BP_DIRECT	GO:0033574~response to testosterone	2	7.40741	0.0940884	DEFB1, ADH6	25	72	17535	19.4833	1	1	1
