## Supplementary material for "Biomaterial based implants caused remote liver fatty deposition through activated blood-derived Kupffer cells": Data8_sf_cluster_gene.xlsx

### Sheet: Cluster A
Pcdh12
Zdhhc20
Cyp2c13
Itgb1bp1
Ppp3cc
Arfgap1
Kcnj3

### Sheet: Cluster A GO
Category	Term	Count	%	PValue	Genes	List Total	Pop Hits	Pop Total	Fold Enrichment	Bonferroni	Benjamini	FDR
GOTERM_BP_DIRECT	GO:0015031~protein transport	2	28.5714	0.0847902	ITGB1BP1, ARFGAP1	7	257	17535	19.4942	0.986983	1	1

### Sheet: Cluster B
Trim25
Nrip3
St3gal4
Aph1b
Afg3l2
Zfp236
Mtbp
Srsf9
Atpaf2
LOC680200
Cplane1
Erich6
Alb
Apoc3
Gzmbl2
LOC100125364
Armc2

### Sheet: Cluster B GO
Category	Term	Count	%	PValue	Genes	List Total	Pop Hits	Pop Total	Fold Enrichment	Bonferroni	Benjamini	FDR
GOTERM_BP_DIRECT	GO:0071333~cellular response to glucose stimulus	2	12.5	0.0640311	ZFP236, APOC3	14	89	17535	28.1461	0.998904	1	1
GOTERM_BP_DIRECT	GO:0016485~protein processing	2	12.5	0.0654255	APH1B, GZMBL2	14	91	17535	27.5275	0.99906	1	1
GOTERM_BP_DIRECT	GO:0007584~response to nutrient	2	12.5	0.0969724	ALB, APOC3	14	137	17535	18.2847	0.999973	1	1

### Sheet: Cluster C
Thsd7b
Ncs1
Shank2
Dnah7
Cux2
Cntn4
E2f5
Pcdh15
Abca17
Rad54l
Brinp3
Enam
Adamts3
Ccdc3
Caln1
Nlgn1
Pclo
Asb4
Sgcd
Ablim2
Arhgef11
Kcnk3
Hjurp
Pcdhgc3
Cecr2
Panx1
Tbc1d22a
Kif13b
Espn
Limch1
Adam9
Ppp1r14c
Acaca
Ephb2
Myh14
Fhad1
Klhl3
Car10
Sftpb
Scgb1a1
Sftpc
Mapk8ip1
Tyw1
Pamr1
Ranbp17
Nek4
Ror2
Hmgn5b
Farp1
Sorbs1
Gpx3
Nrxn1
Qser1
Reps1
Sptbn4
Nrg4
Grid1
Gtf3c3
Taf4b
Rnf214

### Sheet: Cluster C GO
Category	Term	Count	%	PValue	Genes	List Total	Pop Hits	Pop Total	Fold Enrichment	Bonferroni	Benjamini	FDR
GOTERM_BP_DIRECT	GO:0007416~synapse assembly	5	8.33333	9.36325e-06	FARP1, NLGN1, PCLO, NRXN1, SHANK2	53	45	17535	36.761	0.00367301	0.00367976	0.00361421
GOTERM_BP_DIRECT	GO:0051968~positive regulation of synaptic transmission, glutamatergic	4	6.66667	6.09447e-05	NLGN1, NRXN1, ROR2, SHANK2	53	26	17535	50.8999	0.0236674	0.0119756	0.0117623
GOTERM_BP_DIRECT	GO:0071625~vocalization behavior	3	5	0.000658869	NRXN1, MYH14, SHANK2	53	13	17535	76.3498	0.228193	0.084576	0.0830696
GOTERM_BP_DIRECT	GO:0035418~protein localization to synapse	3	5	0.00100789	NLGN1, PCLO, NRXN1	53	16	17535	62.0342	0.327195	0.084576	0.0830696
GOTERM_BP_DIRECT	GO:0051965~positive regulation of synapse assembly	4	6.66667	0.00107603	NLGN1, CUX2, NRXN1, EPHB2	53	68	17535	19.4617	0.344992	0.084576	0.0830696
GOTERM_BP_DIRECT	GO:2000463~positive regulation of excitatory postsynaptic potential	3	5	0.00310344	NLGN1, CUX2, NRXN1	53	28	17535	35.4481	0.705227	0.203275	0.199655
GOTERM_BP_DIRECT	GO:0030534~adult behavior	3	5	0.00509471	SPTBN4, NRXN1, SHANK2	53	36	17535	27.5708	0.865654	0.286031	0.280937
GOTERM_BP_DIRECT	GO:0007605~sensory perception of sound	4	6.66667	0.00704239	SPTBN4, PCDH15, MYH14, ESPN	53	132	17535	10.0257	0.937803	0.291594	0.2864
GOTERM_BP_DIRECT	GO:0051384~response to glucocorticoid	4	6.66667	0.00719	SFTPB, SFTPC, SCGB1A1, ADAM9	53	133	17535	9.95035	0.941333	0.291594	0.2864
GOTERM_BP_DIRECT	GO:0007155~cell adhesion	5	8.33333	0.0074197	NLGN1, NRXN1, PCDHGC3, ADAM9, CNTN4	53	261	17535	6.3381	0.946432	0.291594	0.2864
GOTERM_BP_DIRECT	GO:0097091~synaptic vesicle clustering	2	3.33333	0.00887064	NLGN1, NRXN1	53	3	17535	220.566	0.969854	0.316924	0.311279
GOTERM_BP_DIRECT	GO:0035176~social behavior	3	5	0.0111858	GRID1, NRXN1, SHANK2	53	54	17535	18.3805	0.987975	0.331533	0.325628
GOTERM_BP_DIRECT	GO:0016080~synaptic vesicle targeting	2	3.33333	0.0118103	NLGN1, PCLO	53	4	17535	165.425	0.990619	0.331533	0.325628
GOTERM_BP_DIRECT	GO:0050828~regulation of liquid surface tension	2	3.33333	0.0118103	SFTPB, SFTPC	53	4	17535	165.425	0.990619	0.331533	0.325628
GOTERM_BP_DIRECT	GO:0007612~learning	3	5	0.0163927	NRXN1, EPHB2, SHANK2	53	66	17535	15.0386	0.99849	0.385666	0.378797
GOTERM_BP_DIRECT	GO:0097114~NMDA glutamate receptor clustering	2	3.33333	0.0176641	NLGN1, NRXN1	53	6	17535	110.283	0.999092	0.385666	0.378797
GOTERM_BP_DIRECT	GO:0097119~postsynaptic density protein 95 clustering	2	3.33333	0.0176641	NLGN1, NRXN1	53	6	17535	110.283	0.999092	0.385666	0.378797
GOTERM_BP_DIRECT	GO:0097104~postsynaptic membrane assembly	2	3.33333	0.0176641	NLGN1, NRXN1	53	6	17535	110.283	0.999092	0.385666	0.378797
GOTERM_BP_DIRECT	GO:0070741~response to interleukin-6	2	3.33333	0.0205782	SFTPB, SFTPC	53	7	17535	94.5283	0.999717	0.425644	0.418062
GOTERM_BP_DIRECT	GO:0007015~actin filament organization	3	5	0.0224388	PCDH15, SORBS1, ESPN	53	78	17535	12.725	0.999866	0.439483	0.431655
GOTERM_BP_DIRECT	GO:0097105~presynaptic membrane assembly	2	3.33333	0.0234838	NLGN1, NRXN1	53	8	17535	82.7123	0.999912	0.439483	0.431655
GOTERM_BP_DIRECT	GO:0007158~neuron cell-cell adhesion	2	3.33333	0.026381	NLGN1, NRXN1	53	9	17535	73.522	0.999973	0.471261	0.462867
GOTERM_BP_DIRECT	GO:0009887~organ morphogenesis	3	5	0.0280728	SFTPB, EPHB2, E2F5	53	88	17535	11.2789	0.999986	0.479292	0.470755
GOTERM_BP_DIRECT	GO:0097120~receptor localization to synapse	2	3.33333	0.0292698	NLGN1, NRXN1	53	10	17535	66.1698	0.999991	0.479292	0.470755
GOTERM_BP_DIRECT	GO:0021952~central nervous system projection neuron axonogenesis	2	3.33333	0.0350221	SPTBN4, EPHB2	53	12	17535	55.1415	0.999999	0.550547	0.540741
GOTERM_BP_DIRECT	GO:0046889~positive regulation of lipid biosynthetic process	2	3.33333	0.0407409	SORBS1, CCDC3	53	14	17535	47.2642	1	0.593007	0.582444
GOTERM_BP_DIRECT	GO:0016339~calcium-dependent cell-cell adhesion via plasma membrane cell adhesion molecules	2	3.33333	0.0407409	NLGN1, NRXN1	53	14	17535	47.2642	1	0.593007	0.582444
GOTERM_BP_DIRECT	GO:2000310~regulation of N-methyl-D-aspartate selective glutamate receptor activity	2	3.33333	0.0464265	NLGN1, NRXN1	53	16	17535	41.3561	1	0.65163	0.640023
GOTERM_BP_DIRECT	GO:2000311~regulation of alpha-amino-3-hydroxy-5-methyl-4-isoxazole propionate selective glutamate receptor activity	2	3.33333	0.0520791	NLGN1, NRXN1	53	18	17535	36.761	1	0.705762	0.693191
GOTERM_BP_DIRECT	GO:0071732~cellular response to nitric oxide	2	3.33333	0.0576988	SFTPB, SFTPC	53	20	17535	33.0849	1	0.755854	0.742391
GOTERM_BP_DIRECT	GO:0070848~response to growth factor	2	3.33333	0.0604964	SFTPB, SFTPC	53	21	17535	31.5094	1	0.766938	0.753278
GOTERM_BP_DIRECT	GO:0007585~respiratory gaseous exchange	2	3.33333	0.0688404	SFTPB, SFTPC	53	24	17535	27.5708	1	0.827675	0.812933
GOTERM_BP_DIRECT	GO:0042493~response to drug	5	8.33333	0.0709332	GPX3, SCGB1A1, RAD54L, KCNK3, ACACA	53	528	17535	3.13304	1	0.827675	0.812933
GOTERM_BP_DIRECT	GO:0060122~inner ear receptor stereocilium organization	2	3.33333	0.0716055	CECR2, PCDH15	53	25	17535	26.4679	1	0.827675	0.812933
GOTERM_BP_DIRECT	GO:0010033~response to organic substance	3	5	0.0747267	GPX3, SFTPC, SCGB1A1	53	152	17535	6.52992	1	0.839074	0.824129
GOTERM_BP_DIRECT	GO:0051491~positive regulation of filopodium assembly	2	3.33333	0.0798527	NLGN1, ESPN	53	28	17535	23.6321	1	0.864875	0.84947
GOTERM_BP_DIRECT	GO:0031032~actomyosin structure organization	2	3.33333	0.0825857	LIMCH1, MYH14	53	29	17535	22.8172	1	0.864875	0.84947
GOTERM_BP_DIRECT	GO:0090102~cochlea development	2	3.33333	0.0853108	CECR2, KCNK3	53	30	17535	22.0566	1	0.864875	0.84947
GOTERM_BP_DIRECT	GO:0050770~regulation of axonogenesis	2	3.33333	0.088028	KIF13B, EPHB2	53	31	17535	21.3451	1	0.864875	0.84947
GOTERM_BP_DIRECT	GO:0090004~positive regulation of establishment of protein localization to plasma membrane	2	3.33333	0.088028	NRXN1, SORBS1	53	31	17535	21.3451	1	0.864875	0.84947
GOTERM_BP_DIRECT	GO:0051017~actin filament bundle assembly	2	3.33333	0.0988177	PCDH15, ESPN	53	35	17535	18.9057	1	0.947204	0.930332

### Sheet: Cluster D
Zkscan8
Loxl1
Acot3

### Sheet: Cluster E
Kdm8
Zbtb2
Fdft1
Ankrd42
Sertad4
Gli3
Esrra
RGD1311946
Dlat
Sh2d4b
Ccdc71

### Sheet: Cluster E GO
Category	Term	Count	%	PValue	Genes	List Total	Pop Hits	Pop Total	Fold Enrichment	Bonferroni	Benjamini	FDR
GOTERM_BP_DIRECT	GO:0045893~positive regulation of transcription, DNA-templated	3	27.2727	0.00991528	ESRRA, KDM8, GLI3	6	571	17535	15.3546	0.68523	1	1
GOTERM_BP_DIRECT	GO:0006351~transcription, DNA-templated	3	27.2727	0.0184219	ESRRA, KDM8, GLI3	6	788	17535	11.1263	0.884314	1	1
GOTERM_BP_DIRECT	GO:0042127~regulation of cell proliferation	2	18.1818	0.0649737	ESRRA, GLI3	6	234	17535	24.9786	0.999587	1	1
