## Supplementary material for "Biomaterial based implants caused remote liver fatty deposition through activated blood-derived Kupffer cells": Data9_pp_GSEA_hallmark_UP.csv

	GENESET	Freq
2	ANGIOGENESIS	1
7	DNA REPAIR	1
8	E2F TARGETS	1
10	FATTY ACID METABOLISM	1
14	KRAS SIGNALING DN	1
15	MTORC1 SIGNALING	1
16	MYC TARGETS V1	1
17	MYC TARGETS V2	1
20	PI3K AKT MTOR SIGNALING	1
21	PROTEIN SECRETION	1
22	REACTIVE OXYGEN SPECIES PATHWAY	1
18	MYOGENESIS	2
6	COMPLEMENT	2
9	EPITHELIAL MESENCHYMAL TRANSITION	2
11	IL6 JAK STAT3 SIGNALING	2
12	INTERFERON ALPHA RESPONSE	2
13	INTERFERON GAMMA RESPONSE	2
1	ALLOGRAFT REJECTION	2
19	OXIDATIVE PHOSPHORYLATION	2
4	CHOLESTEROL HOMEOSTASIS	3
23	SPERMATOGENESIS	4
3	BILE ACID METABOLISM	5
5	COAGULATION	6
24	XENOBIOTIC METABOLISM	6
