## Supplementary material for "Biomaterial based implants caused remote liver fatty deposition through activated blood-derived Kupffer cells": Data10_pp_GSEA_GO_UP.csv

	GENESET	Freq
1	gene_sets.gmt#GOBP_AROMATIC_AMINO_ACID_FAMILY_CATABOLIC_PROCESS	1
2	gene_sets.gmt#GOBP_CATECHOLAMINE_SECRETION	1
3	gene_sets.gmt#GOBP_FIBRINOLYSIS	1
4	gene_sets.gmt#GOBP_GLUCOCORTICOID_METABOLIC_PROCESS	1
5	gene_sets.gmt#GOBP_INTESTINAL_LIPID_ABSORPTION	1
6	gene_sets.gmt#GOBP_LIPID_DIGESTION	1
7	gene_sets.gmt#GOBP_MAINTENANCE_OF_SYNAPSE_STRUCTURE	1
8	gene_sets.gmt#GOBP_NEGATIVE_REGULATION_OF_LIPID_TRANSPORT	1
9	gene_sets.gmt#GOBP_PLASMINOGEN_ACTIVATION	1
10	gene_sets.gmt#GOBP_POSITIVE_REGULATION_OF_CELL_KILLING	1
11	gene_sets.gmt#GOBP_RESPONSE_TO_FUNGUS	1
