## Supplementary material for "Biomaterial based implants caused remote liver fatty deposition through activated blood-derived Kupffer cells": Data11_sf_GSEA_hallmark_UP.csv

	GENESET	Freq
3	ANGIOGENESIS	1
4	APICAL JUNCTION	1
5	APOPTOSIS	1
10	DNA REPAIR	1
12	EPITHELIAL MESENCHYMAL TRANSITION	1
16	HEME METABOLISM	1
18	INFLAMMATORY RESPONSE	1
21	KRAS SIGNALING DN	1
24	MYC TARGETS V2	1
25	MYOGENESIS	1
26	NOTCH SIGNALING	1
28	P53 PATHWAY	1
32	PROTEIN SECRETION	1
35	UNFOLDED PROTEIN RESPONSE	1
1	ADIPOGENESIS	2
7	CHOLESTEROL HOMEOSTASIS	2
11	E2F TARGETS	2
13	ESTROGEN RESPONSE EARLY	2
14	ESTROGEN RESPONSE LATE	2
15	FATTY ACID METABOLISM	2
17	IL6 JAK STAT3 SIGNALING	2
22	MTORC1 SIGNALING	2
27	OXIDATIVE PHOSPHORYLATION	2
29	PANCREAS BETA CELLS	2
30	PEROXISOME	2
31	PI3K AKT MTOR SIGNALING	2
34	TNFA SIGNALING VIA NFKB	2
36	UV RESPONSE UP	2
37	WNT BETA CATENIN SIGNALING	2
9	COMPLEMENT	3
19	INTERFERON ALPHA RESPONSE	3
20	INTERFERON GAMMA RESPONSE	3
33	REACTIVE OXYGEN SPECIES PATHWAY	3
2	ALLOGRAFT REJECTION	4
23	MYC TARGETS V1	4
6	BILE ACID METABOLISM	7
8	COAGULATION	7
38	XENOBIOTIC METABOLISM	7
