## Supplementary material for "Biomaterial based implants caused remote liver fatty deposition through activated blood-derived Kupffer cells": Data12_sf_GSEA_GO_UP.csv

	GENESET	Freq
1	2 OXOGLUTARATE METABOLIC PROCESS	1
2	ACETYL COA METABOLIC PROCESS	1
3	ACTIN FILAMENT BASED MOVEMENT	1
4	ACTIN MEDIATED CELL CONTRACTION	1
5	ACTION POTENTIAL	1
6	ACTOMYOSIN STRUCTURE ORGANIZATION	1
7	ADAPTIVE IMMUNE RESPONSE BASED ON SOMATIC RECOMBINATION OF IMMUNE RECEPTORS BUILT FROM IMMUNOGLOBULIN SUPERFAMILY DOMAINS	1
8	ALCOHOL CATABOLIC PROCESS	1
9	ALCOHOL METABOLIC PROCESS	1
10	ALPHA AMINO ACID BIOSYNTHETIC PROCESS	1
11	ALPHA AMINO ACID CATABOLIC PROCESS	1
12	ALPHA AMINO ACID METABOLIC PROCESS	1
13	AMMONIUM ION METABOLIC PROCESS	1
14	AORTA DEVELOPMENT	1
15	AORTA MORPHOGENESIS	1
16	ARGININE METABOLIC PROCESS	1
19	ARTERY DEVELOPMENT	1
20	ARTERY MORPHOGENESIS	1
21	ASPARTATE FAMILY AMINO ACID METABOLIC PROCESS	1
22	ASTROCYTE ACTIVATION	1
23	ASYMMETRIC CELL DIVISION	1
24	ATRIAL CARDIAC MUSCLE CELL TO AV NODE CELL SIGNALING	1
25	B CELL RECEPTOR SIGNALING PATHWAY	1
26	BASEMENT MEMBRANE ORGANIZATION	1
28	BILE ACID AND BILE SALT TRANSPORT	1
29	BILE ACID BIOSYNTHETIC PROCESS	1
30	BILE ACID METABOLIC PROCESS	1
31	BLOOD COAGULATION INTRINSIC PATHWAY	1
32	BLOOD VESSEL ENDOTHELIAL CELL PROLIFERATION INVOLVED IN SPROUTING ANGIOGENESIS	1
33	BONE REMODELING	1
34	BRANCH ELONGATION OF AN EPITHELIUM	1
35	BRANCHING MORPHOGENESIS OF AN EPITHELIAL TUBE	1
36	CALCIUM MEDIATED SIGNALING USING INTRACELLULAR CALCIUM SOURCE	1
37	CAMERA TYPE EYE MORPHOGENESIS	1
38	CARDIAC CELL DEVELOPMENT	1
39	CARDIAC CHAMBER DEVELOPMENT	1
40	CARDIAC CHAMBER MORPHOGENESIS	1
41	CARDIAC CONDUCTION	1
42	CARDIAC MUSCLE CELL ACTION POTENTIAL	1
43	CARDIAC MUSCLE CELL ACTION POTENTIAL INVOLVED IN CONTRACTION	1
44	CARDIAC MUSCLE CELL CONTRACTION	1
45	CARDIAC MUSCLE CELL DIFFERENTIATION	1
46	CARDIAC MUSCLE CELL MEMBRANE REPOLARIZATION	1
47	CARDIAC MUSCLE CONTRACTION	1
48	CARDIAC MUSCLE TISSUE DEVELOPMENT	1
49	CARDIAC MUSCLE TISSUE MORPHOGENESIS	1
50	CARDIAC MYOFIBRIL ASSEMBLY	1
51	CARDIAC VENTRICLE DEVELOPMENT	1
52	CARDIAC VENTRICLE MORPHOGENESIS	1
53	CARDIOCYTE DIFFERENTIATION	1
54	CATECHOLAMINE UPTAKE	1
55	CELL CELL SIGNALING INVOLVED IN CARDIAC CONDUCTION	1
56	CELL COMMUNICATION BY ELECTRICAL COUPLING	1
57	CELL COMMUNICATION BY ELECTRICAL COUPLING INVOLVED IN CARDIAC CONDUCTION	1
58	CELL COMMUNICATION INVOLVED IN CARDIAC CONDUCTION	1
59	CELL DIFFERENTIATION IN SPINAL CORD	1
60	CELL DIFFERENTIATION INVOLVED IN KIDNEY DEVELOPMENT	1
61	CELL DIFFERENTIATION INVOLVED IN METANEPHROS DEVELOPMENT	1
62	CELL KILLING	1
63	CELL MIGRATION INVOLVED IN HEART DEVELOPMENT	1
64	CELLULAR ALDEHYDE METABOLIC PROCESS	1
65	CELLULAR AMINO ACID BIOSYNTHETIC PROCESS	1
66	CELLULAR AMINO ACID CATABOLIC PROCESS	1
67	CELLULAR AMINO ACID METABOLIC PROCESS	1
68	CELLULAR COMPONENT ASSEMBLY INVOLVED IN MORPHOGENESIS	1
69	CELLULAR HORMONE METABOLIC PROCESS	1
70	CELLULAR LIPID CATABOLIC PROCESS	1
71	CELLULAR MODIFIED AMINO ACID CATABOLIC PROCESS	1
72	CELLULAR MODIFIED AMINO ACID METABOLIC PROCESS	1
73	CELLULAR RESPONSE TO DEXAMETHASONE STIMULUS	1
74	CELLULAR RESPONSE TO GLUCAGON STIMULUS	1
75	CELLULAR RESPONSE TO NUTRIENT	1
76	CEREBRAL CORTEX RADIALLY ORIENTED CELL MIGRATION	1
77	CGMP MEDIATED SIGNALING	1
78	CHOLESTEROL EFFLUX	1
79	COCHLEA DEVELOPMENT	1
80	COLLECTING DUCT DEVELOPMENT	1
81	COMPLEMENT ACTIVATION	1
83	CRANIAL SKELETAL SYSTEM DEVELOPMENT	1
84	CYCLIC NUCLEOTIDE MEDIATED SIGNALING	1
85	DETOXIFICATION	1
86	DICARBOXYLIC ACID METABOLIC PROCESS	1
87	DIGESTION	1
88	DIGESTIVE SYSTEM PROCESS	1
89	DIGESTIVE TRACT MORPHOGENESIS	1
90	DIOL BIOSYNTHETIC PROCESS	1
91	DIOL METABOLIC PROCESS	1
92	DORSAL VENTRAL NEURAL TUBE PATTERNING	1
93	DORSAL VENTRAL PATTERN FORMATION	1
94	EAR DEVELOPMENT	1
95	EMBRYONIC CRANIAL SKELETON MORPHOGENESIS	1
96	EMBRYONIC DIGESTIVE TRACT MORPHOGENESIS	1
97	EMBRYONIC EYE MORPHOGENESIS	1
98	EMBRYONIC HINDLIMB MORPHOGENESIS	1
99	EMBRYONIC MORPHOGENESIS	1
100	EMBRYONIC ORGAN DEVELOPMENT	1
101	EMBRYONIC ORGAN MORPHOGENESIS	1
102	EMBRYONIC SKELETAL SYSTEM MORPHOGENESIS	1
103	ENDOTHELIAL CELL CHEMOTAXIS	1
104	ENDOTHELIAL CELL MIGRATION	1
105	ENDOTHELIAL CELL PROLIFERATION	1
106	EOSINOPHIL MIGRATION	1
107	EPITHELIAL CELL MORPHOGENESIS	1
108	EPITHELIAL CELL PROLIFERATION	1
109	EPITHELIAL TUBE FORMATION	1
110	EPITHELIAL TUBE MORPHOGENESIS	1
112	EXPORT ACROSS PLASMA MEMBRANE	1
113	EXTERNAL ENCAPSULATING STRUCTURE ORGANIZATION	1
114	EYE MORPHOGENESIS	1
115	FAT SOLUBLE VITAMIN METABOLIC PROCESS	1
116	FATTY ACID BETA OXIDATION	1
117	FATTY ACID CATABOLIC PROCESS	1
119	FIBROBLAST APOPTOTIC PROCESS	1
120	FLUID TRANSPORT	1
121	FRUCTOSE METABOLIC PROCESS	1
122	GLAND MORPHOGENESIS	1
123	GLIAL CELL DEVELOPMENT	1
124	GLOMERULAR MESANGIUM DEVELOPMENT	1
125	GLOMERULUS DEVELOPMENT	1
126	GLUTAMATE METABOLIC PROCESS	1
127	GLUTAMINE FAMILY AMINO ACID METABOLIC PROCESS	1
128	GLUTATHIONE DERIVATIVE METABOLIC PROCESS	1
129	GLUTATHIONE METABOLIC PROCESS	1
130	GLYCEROLIPID CATABOLIC PROCESS	1
131	GLYCEROPHOSPHOLIPID CATABOLIC PROCESS	1
133	HEART DEVELOPMENT	1
134	HEART MORPHOGENESIS	1
135	HEART PROCESS	1
136	HIGH DENSITY LIPOPROTEIN PARTICLE REMODELING	1
137	HINDLIMB MORPHOGENESIS	1
138	HORMONE METABOLIC PROCESS	1
139	HUMORAL IMMUNE RESPONSE MEDIATED BY CIRCULATING IMMUNOGLOBULIN	1
140	INDOLALKYLAMINE METABOLIC PROCESS	1
141	INDOLE CONTAINING COMPOUND METABOLIC PROCESS	1
142	INNER EAR MORPHOGENESIS	1
143	INTERLEUKIN 12 PRODUCTION	1
144	INTESTINAL ABSORPTION	1
145	INTESTINAL LIPID ABSORPTION	1
146	ISOPRENOID BIOSYNTHETIC PROCESS	1
147	ISOPRENOID METABOLIC PROCESS	1
148	KIDNEY EPITHELIUM DEVELOPMENT	1
149	LENS MORPHOGENESIS IN CAMERA TYPE EYE	1
150	LIPID CATABOLIC PROCESS	1
151	LIPID DIGESTION	1
152	LIPID OXIDATION	1
153	LYMPH VESSEL DEVELOPMENT	1
154	MACROPHAGE ACTIVATION INVOLVED IN IMMUNE RESPONSE	1
155	MAMMARY GLAND ALVEOLUS DEVELOPMENT	1
156	MAMMARY GLAND EPITHELIUM DEVELOPMENT	1
157	MECHANORECEPTOR DIFFERENTIATION	1
158	MEMBRANE DEPOLARIZATION	1
159	MEMBRANE DEPOLARIZATION DURING ACTION POTENTIAL	1
160	MEMBRANE DEPOLARIZATION DURING CARDIAC MUSCLE CELL ACTION POTENTIAL	1
161	MEMBRANE REPOLARIZATION	1
162	MEMBRANE REPOLARIZATION DURING ACTION POTENTIAL	1
163	MESENCHYMAL CELL PROLIFERATION	1
164	MESONEPHRIC TUBULE MORPHOGENESIS	1
165	MESONEPHROS DEVELOPMENT	1
166	METANEPHRIC EPITHELIUM DEVELOPMENT	1
167	METANEPHRIC GLOMERULUS DEVELOPMENT	1
168	METANEPHRIC NEPHRON DEVELOPMENT	1
169	METANEPHRIC NEPHRON MORPHOGENESIS	1
170	METANEPHRIC RENAL VESICLE MORPHOGENESIS	1
171	METANEPHRIC TUBULE DEVELOPMENT	1
172	METANEPHROS DEVELOPMENT	1
173	METANEPHROS MORPHOGENESIS	1
174	MONOCARBOXYLIC ACID BIOSYNTHETIC PROCESS	1
175	MONOCARBOXYLIC ACID CATABOLIC PROCESS	1
176	MONOVALENT INORGANIC ANION HOMEOSTASIS	1
177	MORPHOGENESIS OF A BRANCHING STRUCTURE	1
178	MORPHOGENESIS OF EMBRYONIC EPITHELIUM	1
179	MULTICELLULAR ORGANISMAL SIGNALING	1
180	MUSCLE CELL DEVELOPMENT	1
181	MUSCLE CELL DIFFERENTIATION	1
182	MUSCLE CONTRACTION	1
183	MUSCLE FIBER DEVELOPMENT	1
184	MUSCLE FILAMENT SLIDING	1
185	MUSCLE ORGAN DEVELOPMENT	1
186	MUSCLE ORGAN MORPHOGENESIS	1
187	MUSCLE SYSTEM PROCESS	1
188	MUSCLE TISSUE DEVELOPMENT	1
189	MYOFIBRIL ASSEMBLY	1
190	NEGATIVE CHEMOTAXIS	1
191	NEGATIVE REGULATION OF ANTIGEN RECEPTOR MEDIATED SIGNALING PATHWAY	1
192	NEGATIVE REGULATION OF BLOOD CIRCULATION	1
193	NEGATIVE REGULATION OF BMP SIGNALING PATHWAY	1
194	NEGATIVE REGULATION OF CATION CHANNEL ACTIVITY	1
195	NEGATIVE REGULATION OF CELL MATRIX ADHESION	1
196	NEGATIVE REGULATION OF CELL SUBSTRATE ADHESION	1
197	NEGATIVE REGULATION OF CELL SUBSTRATE JUNCTION ORGANIZATION	1
198	NEGATIVE REGULATION OF CELLULAR RESPONSE TO GROWTH FACTOR STIMULUS	1
199	NEGATIVE REGULATION OF COAGULATION	1
200	NEGATIVE REGULATION OF FATTY ACID METABOLIC PROCESS	1
202	NEGATIVE REGULATION OF LYMPHOCYTE APOPTOTIC PROCESS	1
203	NEGATIVE REGULATION OF LYMPHOCYTE MEDIATED IMMUNITY	1
204	NEGATIVE REGULATION OF NUCLEOTIDE METABOLIC PROCESS	1
205	NEGATIVE REGULATION OF POTASSIUM ION TRANSMEMBRANE TRANSPORT	1
206	NEGATIVE REGULATION OF POTASSIUM ION TRANSPORT	1
207	NEGATIVE REGULATION OF PROTEIN LOCALIZATION TO NUCLEUS	1
208	NEGATIVE REGULATION OF WOUND HEALING	1
209	NEPHRON DEVELOPMENT	1
210	NEPHRON EPITHELIUM DEVELOPMENT	1
211	NEPHRON MORPHOGENESIS	1
212	NEURAL CREST CELL DIFFERENTIATION	1
213	NEURAL CREST CELL MIGRATION	1
214	NEURAL TUBE DEVELOPMENT	1
215	NEURAL TUBE PATTERNING	1
216	NEURON FATE COMMITMENT	1
217	NEURON MIGRATION	1
218	NEURON PROJECTION EXTENSION INVOLVED IN NEURON PROJECTION GUIDANCE	1
219	NEURON RECOGNITION	1
220	NEURONAL STEM CELL POPULATION MAINTENANCE	1
221	NEUROTRANSMITTER REUPTAKE	1
222	NEUTRAL LIPID METABOLIC PROCESS	1
223	NEUTROPHIL CHEMOTAXIS	1
224	NOTOCHORD DEVELOPMENT	1
225	NUCLEAR TRANSCRIBED MRNA CATABOLIC PROCESS	1
226	NUCLEAR TRANSCRIBED MRNA CATABOLIC PROCESS NONSENSE MEDIATED DECAY	1
227	NUCLEOSIDE BISPHOSPHATE METABOLIC PROCESS	1
228	ODONTOGENESIS	1
229	ODONTOGENESIS OF DENTIN CONTAINING TOOTH	1
230	OLEFINIC COMPOUND BIOSYNTHETIC PROCESS	1
231	OLEFINIC COMPOUND METABOLIC PROCESS	1
232	OLFACTORY LOBE DEVELOPMENT	1
233	OLIGOSACCHARIDE BIOSYNTHETIC PROCESS	1
234	OOCYTE DIFFERENTIATION	1
235	OOCYTE MATURATION	1
236	ORGANIC ACID BIOSYNTHETIC PROCESS	1
237	ORGANIC ACID CATABOLIC PROCESS	1
238	ORGANIC CATION TRANSPORT	1
239	ORGANIC HYDROXY COMPOUND BIOSYNTHETIC PROCESS	1
240	ORGANIC HYDROXY COMPOUND CATABOLIC PROCESS	1
241	OUTFLOW TRACT MORPHOGENESIS	1
242	OUTFLOW TRACT SEPTUM MORPHOGENESIS	1
243	PATTERN SPECIFICATION PROCESS	1
244	PEPTIDYL ASPARAGINE MODIFICATION	1
245	PEROXISOMAL TRANSPORT	1
246	PEROXISOME ORGANIZATION	1
247	PEROXISOME PROLIFERATOR ACTIVATED RECEPTOR SIGNALING PATHWAY	1
249	PHOSPHATE ION TRANSPORT	1
250	PHOSPHATIDYLCHOLINE ACYL CHAIN REMODELING	1
251	PHOSPHATIDYLGLYCEROL ACYL CHAIN REMODELING	1
252	PHOSPHATIDYLINOSITOL ACYL CHAIN REMODELING	1
253	PHOSPHOLIPID CATABOLIC PROCESS	1
254	PLASMA LIPOPROTEIN PARTICLE CLEARANCE	1
255	PLASMINOGEN ACTIVATION	1
256	PORPHYRIN CONTAINING COMPOUND METABOLIC PROCESS	1
257	POSITIVE REGULATION OF ACUTE INFLAMMATORY RESPONSE	1
258	POSITIVE REGULATION OF ADAPTIVE IMMUNE RESPONSE	1
259	POSITIVE REGULATION OF ATP METABOLIC PROCESS	1
260	POSITIVE REGULATION OF BLOOD CIRCULATION	1
261	POSITIVE REGULATION OF BMP SIGNALING PATHWAY	1
262	POSITIVE REGULATION OF BONE RESORPTION	1
263	POSITIVE REGULATION OF CALCIUM ION IMPORT	1
264	POSITIVE REGULATION OF CELL MIGRATION INVOLVED IN SPROUTING ANGIOGENESIS	1
265	POSITIVE REGULATION OF ENDOTHELIAL CELL CHEMOTAXIS	1
266	POSITIVE REGULATION OF ENDOTHELIAL CELL MIGRATION	1
267	POSITIVE REGULATION OF ENDOTHELIAL CELL PROLIFERATION	1
268	POSITIVE REGULATION OF EPIDERMAL CELL DIFFERENTIATION	1
269	POSITIVE REGULATION OF EPIDERMIS DEVELOPMENT	1
270	POSITIVE REGULATION OF EPITHELIAL CELL DIFFERENTIATION	1
271	POSITIVE REGULATION OF EPITHELIAL CELL PROLIFERATION	1
272	POSITIVE REGULATION OF GLYCOLYTIC PROCESS	1
273	POSITIVE REGULATION OF HEART RATE	1
274	POSITIVE REGULATION OF INTERLEUKIN 4 PRODUCTION	1
275	POSITIVE REGULATION OF KERATINOCYTE DIFFERENTIATION	1
276	POSITIVE REGULATION OF LEUKOCYTE DEGRANULATION	1
277	POSITIVE REGULATION OF MACROPHAGE ACTIVATION	1
278	POSITIVE REGULATION OF MESENCHYMAL CELL PROLIFERATION	1
279	POSITIVE REGULATION OF NEURAL PRECURSOR CELL PROLIFERATION	1
280	POSITIVE REGULATION OF NEUROBLAST PROLIFERATION	1
281	POSITIVE REGULATION OF TRIGLYCERIDE METABOLIC PROCESS	1
282	POTASSIUM ION HOMEOSTASIS	1
283	PRIMARY ALCOHOL METABOLIC PROCESS	1
284	PROSTATE GLAND DEVELOPMENT	1
285	PROSTATE GLAND MORPHOGENESIS	1
287	PROTEIN CONTAINING COMPLEX REMODELING	1
288	PROTEIN LIPID COMPLEX ASSEMBLY	1
289	PROTEIN LIPID COMPLEX SUBUNIT ORGANIZATION	1
290	PROTEIN LOCALIZATION TO ENDOPLASMIC RETICULUM	1
291	PROTEIN TARGETING TO MEMBRANE	1
292	PULMONARY VALVE MORPHOGENESIS	1
293	PYRIMIDINE RIBONUCLEOTIDE METABOLIC PROCESS	1
294	REGIONALIZATION	1
295	REGULATION OF ALCOHOL BIOSYNTHETIC PROCESS	1
296	REGULATION OF ANTIGEN RECEPTOR MEDIATED SIGNALING PATHWAY	1
297	REGULATION OF APPETITE	1
298	REGULATION OF B CELL RECEPTOR SIGNALING PATHWAY	1
299	REGULATION OF BLOOD CIRCULATION	1
300	REGULATION OF BMP SIGNALING PATHWAY	1
301	REGULATION OF BONE REMODELING	1
302	REGULATION OF CALCIUM ION IMPORT	1
303	REGULATION OF CALCIUM ION TRANSPORT INTO CYTOSOL	1
304	REGULATION OF CARDIAC CONDUCTION	1
305	REGULATION OF CARDIAC MUSCLE CONTRACTION	1
306	REGULATION OF CARDIAC MUSCLE CONTRACTION BY CALCIUM ION SIGNALING	1
307	REGULATION OF CARDIAC MUSCLE CONTRACTION BY REGULATION OF THE RELEASE OF SEQUESTERED CALCIUM ION	1
308	REGULATION OF CD4 POSITIVE ALPHA BETA T CELL DIFFERENTIATION	1
309	REGULATION OF CELLULAR RESPONSE TO GROWTH FACTOR STIMULUS	1
310	REGULATION OF CELLULAR RESPONSE TO VASCULAR ENDOTHELIAL GROWTH FACTOR STIMULUS	1
311	REGULATION OF CHOLESTEROL BIOSYNTHETIC PROCESS	1
312	REGULATION OF CILIUM DEPENDENT CELL MOTILITY	1
313	REGULATION OF COMPLEMENT ACTIVATION	1
314	REGULATION OF CYTOSOLIC CALCIUM ION CONCENTRATION	1
315	REGULATION OF ENDOTHELIAL CELL CHEMOTAXIS	1
316	REGULATION OF EPIDERMIS DEVELOPMENT	1
317	REGULATION OF EPITHELIAL CELL DIFFERENTIATION	1
318	REGULATION OF FLAGELLATED SPERM MOTILITY	1
319	REGULATION OF HEART CONTRACTION	1
320	REGULATION OF HEART RATE	1
321	REGULATION OF HORMONE BIOSYNTHETIC PROCESS	1
322	REGULATION OF HUMORAL IMMUNE RESPONSE	1
323	REGULATION OF INSULIN LIKE GROWTH FACTOR RECEPTOR SIGNALING PATHWAY	1
324	REGULATION OF KERATINOCYTE DIFFERENTIATION	1
325	REGULATION OF LIPID BIOSYNTHETIC PROCESS	1
326	REGULATION OF MEMBRANE DEPOLARIZATION	1
327	REGULATION OF MEMBRANE REPOLARIZATION	1
328	REGULATION OF MESENCHYMAL CELL PROLIFERATION	1
329	REGULATION OF MORPHOGENESIS OF A BRANCHING STRUCTURE	1
330	REGULATION OF MUSCLE CONTRACTION	1
331	REGULATION OF MUSCLE SYSTEM PROCESS	1
332	REGULATION OF NEURON PROJECTION REGENERATION	1
333	REGULATION OF NEURONAL SYNAPTIC PLASTICITY	1
334	REGULATION OF PHOSPHOLIPID BIOSYNTHETIC PROCESS	1
335	REGULATION OF PHOSPHOLIPID METABOLIC PROCESS	1
336	REGULATION OF POSITIVE CHEMOTAXIS	1
337	REGULATION OF RELEASE OF SEQUESTERED CALCIUM ION INTO CYTOSOL	1
338	REGULATION OF RYANODINE SENSITIVE CALCIUM RELEASE CHANNEL ACTIVITY	1
339	REGULATION OF SMOOTH MUSCLE CELL DIFFERENTIATION	1
340	REGULATION OF SPROUTING ANGIOGENESIS	1
341	REGULATION OF STEROID BIOSYNTHETIC PROCESS	1
342	REGULATION OF STEROID METABOLIC PROCESS	1
343	REGULATION OF STRIATED MUSCLE CONTRACTION	1
344	REGULATION OF SYSTEM PROCESS	1
345	REGULATION OF SYSTEMIC ARTERIAL BLOOD PRESSURE	1
346	REGULATION OF T CELL MEDIATED IMMUNITY	1
347	REGULATION OF T HELPER CELL DIFFERENTIATION	1
348	REGULATION OF THE FORCE OF HEART CONTRACTION	1
349	REGULATION OF TRIGLYCERIDE BIOSYNTHETIC PROCESS	1
350	REGULATION OF TRIGLYCERIDE METABOLIC PROCESS	1
351	RELEASE OF SEQUESTERED CALCIUM ION INTO CYTOSOL BY ENDOPLASMIC RETICULUM	1
352	RENAL ABSORPTION	1
353	RENAL FILTRATION	1
354	RENAL SYSTEM PROCESS	1
355	RENAL SYSTEM PROCESS INVOLVED IN REGULATION OF SYSTEMIC ARTERIAL BLOOD PRESSURE	1
356	RENAL SYSTEM VASCULATURE DEVELOPMENT	1
357	RENAL TUBULE DEVELOPMENT	1
358	RENAL VESICLE DEVELOPMENT	1
359	RENAL WATER HOMEOSTASIS	1
360	RESPIRATORY BURST	1
361	RESPIRATORY SYSTEM DEVELOPMENT	1
362	RESPONSE TO CORTICOSTEROID	1
363	RESPONSE TO DEXAMETHASONE	1
364	RESPONSE TO GLUCAGON	1
365	RESPONSE TO INTERLEUKIN 12	1
366	RESPONSE TO TOXIC SUBSTANCE	1
368	RETINA LAYER FORMATION	1
369	RETINA VASCULATURE DEVELOPMENT IN CAMERA TYPE EYE	1
370	RETINOIC ACID METABOLIC PROCESS	1
371	SARCOMERE ORGANIZATION	1
372	SARCOPLASMIC RETICULUM CALCIUM ION TRANSPORT	1
373	SCHWANN CELL DEVELOPMENT	1
374	SECOND MESSENGER MEDIATED SIGNALING	1
375	SENSORY ORGAN DEVELOPMENT	1
376	SENSORY ORGAN MORPHOGENESIS	1
377	SENSORY PERCEPTION OF TASTE	1
378	SERINE FAMILY AMINO ACID BIOSYNTHETIC PROCESS	1
379	SERINE FAMILY AMINO ACID METABOLIC PROCESS	1
380	SHORT CHAIN FATTY ACID METABOLIC PROCESS	1
381	SKELETAL MUSCLE ADAPTATION	1
382	SKELETAL MUSCLE CELL PROLIFERATION	1
383	SMOOTH MUSCLE CELL DIFFERENTIATION	1
384	SMOOTH MUSCLE TISSUE DEVELOPMENT	1
385	SODIUM ION TRANSMEMBRANE TRANSPORT	1
386	SODIUM ION TRANSPORT	1
387	SPERM CAPACITATION	1
388	SPHINGOLIPID MEDIATED SIGNALING PATHWAY	1
389	SPINAL CORD DEVELOPMENT	1
390	SPROUTING ANGIOGENESIS	1
391	STEROID BIOSYNTHETIC PROCESS	1
392	STEROID CATABOLIC PROCESS	1
393	STEROL BIOSYNTHETIC PROCESS	1
394	STEROL METABOLIC PROCESS	1
395	STEROL TRANSPORT	1
396	STRIATED MUSCLE ADAPTATION	1
397	STRIATED MUSCLE CELL DEVELOPMENT	1
398	STRIATED MUSCLE CELL DIFFERENTIATION	1
399	STRIATED MUSCLE CONTRACTION	1
400	SULFUR AMINO ACID BIOSYNTHETIC PROCESS	1
401	SULFUR AMINO ACID METABOLIC PROCESS	1
402	T CELL MEDIATED IMMUNITY	1
403	T CELL RECEPTOR SIGNALING PATHWAY	1
404	TERPENOID BIOSYNTHETIC PROCESS	1
405	TERPENOID METABOLIC PROCESS	1
406	TETRAHYDROFOLATE METABOLIC PROCESS	1
407	THIOESTER METABOLIC PROCESS	1
410	TISSUE MIGRATION	1
411	TRANSLATIONAL INITIATION	1
412	TRIGLYCERIDE METABOLIC PROCESS	1
413	TUBE FORMATION	1
414	UROGENITAL SYSTEM DEVELOPMENT	1
415	VASCULOGENESIS	1
416	VENTRAL SPINAL CORD DEVELOPMENT	1
417	VENTRICULAR CARDIAC MUSCLE CELL ACTION POTENTIAL	1
418	VENTRICULAR CARDIAC MUSCLE TISSUE DEVELOPMENT	1
419	VERY LONG CHAIN FATTY ACID METABOLIC PROCESS	1
420	VIRAL GENE EXPRESSION	1
421	WATER HOMEOSTASIS	1
422	WATER TRANSPORT	1
17	AROMATIC AMINO ACID FAMILY CATABOLIC PROCESS	2
18	AROMATIC AMINO ACID FAMILY METABOLIC PROCESS	2
27	BENZENE CONTAINING COMPOUND METABOLIC PROCESS	2
82	COTRANSLATIONAL PROTEIN TARGETING TO MEMBRANE	2
111	ESTABLISHMENT OF PROTEIN LOCALIZATION TO ENDOPLASMIC RETICULUM	2
132	GLYCINE METABOLIC PROCESS	2
201	NEGATIVE REGULATION OF LYASE ACTIVITY	2
248	PHENOL CONTAINING COMPOUND METABOLIC PROCESS	2
367	RESPONSE TO XENOBIOTIC STIMULUS	2
408	THYROID HORMONE GENERATION	2
409	THYROID HORMONE METABOLIC PROCESS	2
118	FIBRINOLYSIS	3
286	PROTEIN ACTIVATION CASCADE	3
